# Dominance is common in mammals and is associated with trans-acting gene expression and alternative splicing

**DOI:** 10.1101/2023.03.31.535109

**Authors:** Leilei Cui, Bin Yang, Shijun Xiao, Jun Gao, Amelie Baud, Delyth Graham, Martin McBride, Anna Dominiczak, Sebastian Schafer, Regina Lopez Aumatell, Carme Mont, Albert Fernandez Teruel, Norbert Hübner, Jonathan Flint, Richard Mott, Lusheng Huang

## Abstract

**Background:** Dominance and other non-additive genetic effects arise from the interaction between alleles, and historically these phenomena played a major role in quantitative genetics. However, today most genome-wide association studies (GWAS) assume alleles act additively.

**Methods:** We systematically investigated both dominance – here representing any non-additive effect - and additivity across 574 physiological and gene expression traits in three mammalian models: a Pig F2 Intercross, a Rat Heterogeneous Stock and a Mouse Heterogeneous Stock.

**Results:** In all species, and across all physiological traits, dominance accounts for about one quarter of the heritable variance. Hematological and immunological traits exhibit the highest dominance variance, possibly reflecting balancing selection in response to pathogens. Although most quantitative trait loci (QTLs) are detectable assuming additivity, we identified 154, 64 and 62 novel dominance QTLs in pigs, rats and mice respectively, that were undetectable as additive QTLs. Similarly, even though most cis-acting eQTLs are additive, we observed a large fraction of dominance variance in gene expression, and trans-acting eQTLs are enriched for dominance. Genes causal for dominance physiological QTLs are less likely to be physically linked to their QTLs but instead act via trans-acting dominance eQTLs. In addition, in HS rat transcriptomes, thousands of eQTLs associate with alternate transcripts and exhibit complex additive and dominant architectures, suggesting a mechanism for dominance.

**Conclusions:** Although heritability is predominantly additive, many mammalian genetic effects are dominant and likely arise through distinct mechanisms. It is therefore advantageous to consider both additive and dominance effects in GWAS to improve power and uncover causality.
