## Supplemental Tables zipped for "Dominance is common in mammals and is associated with trans-acting gene expression and alternative splicing": Table S1 (Datasets).xlsx

### Sheet: Table S1-1 Data Description
Table S1-1. Summary description of datasets across three populations, together with phenotype and genotype quality control methods applied in QTL/eQTL mapping.
Populations	Dataset		#Samples	#Raw Phenotypes	#Raw SNPs	#Used Phenotypes	#Used SNPs	QC of phenotype				QC of genotype			Notes	Reference	Accession
								Residualization	Normalization	ADDO Threshold1	ADDO Threshold2	ADDO Threshold3	ADDO Threshold4	ADDO Threshold5
F2 Pigs	Genotypes and Phenotypes		1005	253	39454	242	39298	sex,batch	QUANTILE	200	5	0.05	0.1	10	60K SNPs, Array genotype	19178432	https://doi.org/10.5061/dryad.2tg0c
	Gene Expression	Liver	493	15684	39454	15684	39178	sex, batch, PC1:PC10	QUANTILE	200	5	0.05	0.1	10	Digital Expression Spectrum Chip	24299188
		Muscle	583	17822	39454	17822	39208	sex, batch, PC1:PC10	QUANTILE	200	5	0.05	0.1	10
HS Rats	Genotypes and Phenotypes		1407	220	257868	207	244786	Different combinations	Pre-Normalization	200	5	0.05	0.1	10	200K SNPs, Array genotype	23708188	ArrayExpress accession E-MTAB-2332, E-MTAB-12701 and E-MTAB-12693.
	Transcript Expression	Amygdala	205	34721	63831	31661	61694	age, sex, weight	QUANTILE	100	5	0.05	0.1	10	RNAseq 70bp single end Illumina	EURATRANS (European large-scale functional genomics in the rat for translational research)
		Heart	192	34721	63831	31739	61244	age, sex, weight	QUANTILE	100	5	0.05	0.1	10	RNAseq 70bp paired end Illumina
	Gene Expression	Amygdala	205	29516	257868	29516	245623	age, sex, weight	QUANTILE	100	5	0.05	0.1	10	RNAseq 70bp single end Illumina
		Heart	192	29516	257868	29515	242914	age, sex, weight	QUANTILE	100	5	0.05	0.1	10	RNAseq 70bp paired end Illumina
HS Mice	Genotypes and Phenotypes		2002	125	101,68	125	9142	Pre-Residualization	QUANTILE	200	5	0.05	0.1	10	10K SNPs Illumina Goldengate	16832355	https://wp.cs.ucl.ac.uk/outbredmice/heterogeneous-stock-mice/
	Gene Expression	Hippocampus	371	47429	101,68	47429	9950	sex, batch, BW	QUANTILE	200	5	0.05	0.1	10	Microarray Illiumina	19376938
		Liver	227	47429	101,68	47429	9961	sex, batch, BW	QUANTILE	190	5	0.05	0.1	10
		Lung	197	47429	101,68	47429	9954	sex, batch, BW	QUANTILE	180	5	0.05	0.1	10
1. Phenotype threshold used by ADDO to control the minimum sample sum in order to implement a GWAS. 2. Phenotype threshold used by ADDO to control the phenotype outliers by removing values out from mean±5*SE. 3. Genotype threshold used by ADDO to remove SNPs with minor allele frequency smaller than 0.05. 4. Genotype threshold used by ADDO to remove SNPs with missing rate bigger than 10%. 5. Genot…

### Sheet: Table S1-2 Trait Classes
Table S1-2. Trait classes and corresponding sums across three populations.
Trait Class (F2 Pigs)	Trait Sum		Trait Class (HS Rats)	Trait Sum		Trait Class (HS Mice)	Trait Sum
Bone Traits	18		Anxiety (novel cage)	16		Anxiety (elevated plus maze)	7
Carcass Traits	15		Anxiety (shuttlebox)	25		Anxiety (hyponeophagia)	4
Ecoli Adherent	8		Anxiety (zeromaze)	6		Anxiety (open field test)	4
Exterior Traits	15		Arterial elastic lamina ruptures	13		Basal hematology	15
Fatness Traits	12		Basal hematology	33		Basal immunology	15
Fatty Acids Traits	44		Basal immunology	36		Body Growth (Obesity)	7
Growth Traits	26		Body weight (obesity)	6		Context freezing	2
Hematology Trait	40		Bone mass and strength (osteoporosis)	43		Cue freezing	5
Meat Quality Traits	69		Cardiovascular function (hypertension)	4		Fear-potentiated startle	4
Plasma Lipid Levels Traits	6		Coat colour	3		Glucose tolerance (diabetes)	9
			Glucose tolerance (diabetes)	6		Insulin (diabetes)	7
			Induced neuroinflammation (multiple sclerosis)	12		Other	11
			Renal agenesis	1		PAS	4
			Serum biochemistry	14		Plethysmography (asthma)	14
			Wound healing	1		Serum biochemistry	17
