## Supplemental Tables zipped for "Dominance is common in mammals and is associated with trans-acting gene expression and alternative splicing": Table S3 (Ratios of different QTLs).xlsx

### Sheet: Table S3 QTL_Type_Ratios
Table S3. Counts and proportions of significant QTLs under four different effect types within each population, and the corresponding missing rate compared to the additive GWAS, under suggestive thresholds and whole genome thresholds, respectively.
Thresholds (-logP Pig/Rats/Mice)	QTL-Type	F2 Pigs			HS Rats			HS Mice
		QTL Sum	QTL Ratio	Missed by Additive GWAS	QTL Sum	QTL Ratio	Missed by Additive GWAS	QTL Sum	QTL Ratio	Missed by Additive GWAS
Suggestive Significant (4.50/4.78/3.93)	Additive	62	0.176136	0	35	0.195531	0	23	0.198276	0
	Partial-dominant	133	0.377841	15 (11.3%)	78	0.435754	14 (17.9%)	33	0.284483	12 (36.4%)
	Complete-dominant	55	0.15625	39 (70.9%)	26	0.145251	15 (57.7%)	21	0.181034	16 (76.2%)
	Over-dominant	102	0.289773	100 (98.0%)	40	0.223464	35 (87.5%)	39	0.336207	34 (87.2%)
Whole-genome Significant (5.80/6.08/5.23)	Additive	39	0.284672	0	20	0.229885	0	9	0.290323	0
	Partial-dominant	71	0.518248	0	40	0.45977	1	6	0.193548	1
	Complete-dominant	14	0.10219	1	15	0.172414	4	6	0.193548	2
	Over-dominant	13	0.0948905	12	12	0.137931	7	10	0.322581	5
