## Supplemental Tables zipped for "Dominance is common in mammals and is associated with trans-acting gene expression and alternative splicing": Table S5 (Shared novel pleiotropic QTLs among traits).xlsx

### Sheet: Table S5-1 (Pleio-QTLs F2pigs)
Table S5-1. Summary of all pleiotropic QTLs newly detected by Add-Dom model in F2pigs. (Different shared QTL regions are separated by grey background and the rows with red numbers indicate novel QTLs with -log10(P) values of Model ADvsA exceed 5).
F2 Pigs Traits	Trait_Name	Consequence	SYMBOL	chr	pos	CI_logP_2	QTL_Type	logP_AD_A	logP_AD	logP_A	logP_D	beta_A	beta_D	Ind_Num	MAF	thrgenome	thrsuggest	Add_Var	Add_SE	Dom_Var	Dom_SE
MCH_46	Mean corpusular hemoglobin on age 46 days	intron_variant	-	2	87851455	41498878-156749949	OD	5.36153	4.5878	0.0351229	5.29771	0.0431468	0.337477	759	0.4194	5.80489	4.50386	0.391572	0.057647	0.249061	0.065603
RDW_46	Red cell distribution width on age 46 days	downstream_gene_variant	-	2	88512637	85129145-160085066	OD	5.19567	4.64855	0.505504	5.31463	0.0454696	-0.340457	726	0.4706	5.80372	4.50269	0.103817	0.042751	0.07562	0.058287
LD_res_GLY	Residual glycogen content in longissimus dorsi	downstream_gene_variant	PHKG1	3	17091063	17091063-17634072	PD	9.2514	27.78	20.5151	0.110468	-0.949209	-0.505829	852	0.2458	5.80726	4.50623	0.364279	0.051403	0.007361	0.035184
LD_GLY_energy	Total glycogen in longissimus dorsi	downstream_gene_variant	PHKG1	3	17091063	17091063-17634072	PD	8.02443	27.2809	21.2198	0.196117	-0.959984	-0.459856	852	0.2458	5.80728	4.50625	0.464975	0.052457	0.010913	0.031953
SMH_45min	Minolta H* value of semimembrannosus muscle 45min after slaughter	intergenic_variant	-	3	33947247	11869824-49255153	OD	3.92696	4.68964	2.03314	4.29581	-0.176047	0.320221	651	0.4377	5.799	4.49797	0.405152	0.061231	0.214555	0.069792
SMa_45min	Minolta a* value of semimembrannosus muscle 45min after slaughter	intergenic_variant	-	3	33947247	32454189-33947247	CD	3.03334	4.85269	3.12891	3.43792	0.241278	-0.264616	651	0.4377	5.79913	4.4981	0.453023	0.060973	0.033694	0.051884
LDb_45min	Minolta b* value of longissimus dorsi 45min after slaughter	intergenic_variant	-	4	1759214	503713-114151582	OD	4.41784	4.70307	1.51817	4.76328	0.131542	-0.327975	652	0.4403	5.79906	4.49803	0.298098	0.067813	0.11257	0.066524
LDc_45min	Minolta c* value of longissimus dorsi 45min after slaughter	intergenic_variant	-	4	1759214	503713-137270774	OD	4.19837	4.54721	1.57897	4.53693	0.138064	-0.319016	651	0.4403	5.79905	4.49802	0.321538	0.069662	0.118562	0.066298
SMT24h	semimembrannosus muscle temperature at 24h after slaughter	intergenic_variant	-	4	30926557	29875763-33419643	OD	6.79568	6.07229	0.31098	5.7916	-0.203719	-0.518435	649	0.3831	5.79916	4.49813	0.209724	0.062083	0.252421	0.0828
LDT24h	longissimus dorsi temperature at 24h after slaughter	intergenic_variant	-	4	30926557	22382660-103772294	OD	5.44018	4.75444	0.289584	4.73782	-0.171821	-0.457859	640	0.3831	5.79844	4.49741	0.195014	0.062125	0.189482	0.082081
GSP	Serum glycosylated protein levels (mmol/l)	intron_variant	ZFPM2	4	34469345	8718464-107759668	OD	5.46447	5.05657	0.719854	5.62662	0.0663171	-0.394558	676	0.4924	5.80129	4.50026	0.134973	0.050992	0.119144	0.067752
HGB_46	Hemoglobin on age 46 days	intron_variant	TNRC6B	5	5363246	5363246-5363246	OD	7.92502	8.13405	1.57965	6.70748	0.212308	0.424314	769	0.4125	5.80547	4.50444	0.26107	0.0562	0.194379	0.069254
RBC_46	Red blood cell on age 46 days	intron_variant	TNRC6B	5	5363246	5363246-5363246	OD	6.25733	6.00491	0.962634	5.50416	0.158878	0.368077	771	0.4125	5.80572	4.50469	0.230942	0.050623	0.07058	0.055833
HCT_46	Hematocrit on age 46 days	intron_variant	TNRC6B	5	5515322	5363246-75914804	OD	5.56036	5.03133	0.555186	5.10448	0.117455	0.342305	770	0.4114	5.80557	4.50454	0.245777	0.055778	0.20413	0.069532
HGB_18	Hemoglobin on age 18 days	intergenic_variant	-	5	71889421	71889421-71889421	OD	8.18918	7.39717	0.258682	8.27592	0.00672043	-0.413255	769	0.4716	5.80501	4.50398	0.189371	0.051175	0.251318	0.073611
HCT_18	Hematocrit on age 18 days	intergenic_variant	-	5	71889421	71889421-71889421	OD	7.89829	7.30687	0.574888	7.96426	0.0722599	-0.462548	584	0.4716	5.79698	4.49595	0.261022	0.06816	0.257309	0.088478
RBC_18	Red blood cell on age 18 days	intergenic_variant	-	5	71889421	64544775-84758267	OD	5.55907	4.82809	0.206416	5.61509	0.0104711	-0.324274	767	0.4716	5.80496	4.50393	0.289613	0.054166	0.154532	0.065202
LDT24h	longissimus dorsi temperature at 24h after slaughter	intergenic_variant	-	5	80687157	12556599-94913526	OD	4.87634	4.85936	1.18529	3.79441	0.231911	0.385532	640	0.4373	5.79844	4.49741	0.195014	0.062125	0.189482	0.082081
SMT24h	semimembrannosus muscle temperature at 24h after slaughter	intergenic_variant	-	5	80687157	12556599-94913526	OD	4.74332	4.70907	1.15691	3.66693	0.231663	0.378747	649	0.4373	5.79916	4.49813	0.209724	0.062083	0.252421	0.0828
SMb_45min	Minolta b* value of semimembrannosus muscle 45min after slaughter	intergenic_variant	-	5	104263450	17124083-104263450	OD	5.77162	5.19493	0.495258	5.84191	-0.0601828	-0.411122	652	0.374	5.79906	4.49803	0.292125	0.06584	0.366081	0.081213
NeckW	Head meat weight	intergenic_variant	-	5	104263450	24769365-104263450	OD	5.43673	4.8099	0.396007	4.48357	0.132876	0.327777	917	0.374	5.80905	4.50802	0.149297	0.043594	0.090595	0.051856
SMT24h	semimembrannosus muscle temperature at 24h after slaughter	intergenic_variant	-	6	22843833	22843833-22843833	OD	6.32436	6.47415	1.45232	6.52906	0.254661	0.758341	649	0.2129	5.79916	4.49813	0.209724	0.062083	0.252421	0.0828
LDT24h	longissimus dorsi temperature at 24h after slaughter	intergenic_variant	-	6	22843833	22843833-22843833	OD	5.95003	6.49444	1.89061	6.84551	0.204106	0.740293	640	0.2129	5.79844	4.49741	0.195014	0.062125	0.189482	0.082081
SMT9h	semimembrannosus muscle temperature at 9h after slaughter	intergenic_variant	-	6	22843833	22843833-92938033	CD	4.7854	5.11036	1.58419	0.640761	0.707253	0.722353	527	0.2129	5.79069	4.48966	0.089247	0.053837	0.14621	0.090592
LeftEarW	Left ear weight	intergenic_variant	-	7	34803564	34803564-35177641	PD	11.6792	54.1632	44.7065	11.4128	-0.922856	0.279124	917	0.4642	5.8091	4.50807	0.779274	0.029383	0.062138	0.024528
RightEarW	Right ear weight	intergenic_variant	-	7	34803564	34803564-35177641	PD	10.9624	55.4038	46.6606	10.5245	-0.948092	0.261958	918	0.4642	5.80899	4.50796	0.764718	0.029781	0.040919	0.021991
LeftEarArea	Left ear erea	intergenic_variant	-	7	34803564	34803564-34803564	PD	9.37988	40.6909	33.4154	9.66266	-0.823426	0.269202	908	0.4642	5.80889	4.50786	0.718129	0.034331	0.050301	0.025278
AntebrachialL	Antebrachial bone length	intergenic_variant	-	7	34803564	34803564-35177641	PD	9.36731	48.6569	41.4456	9.57662	-0.951176	0.306136	912	0.4642	5.80893	4.5079	0.705432	0.035539	0.130493	0.031442
CruralL	Crural bone length	intergenic_variant	-	7	34803564	34803564-35177641	PD	8.4075	40.1254	33.801	8.95146	-0.907587	0.319754	909	0.4642	5.80882	4.50779	0.633871	0.041835	0.112059	0.032671
BrachialL	Brachial bone length	intergenic_variant	-	7	34803564	34803564-35177641	PD	8.21088	36.8311	30.6749	8.68656	-0.858758	0.31174	911	0.4642	5.80882	4.50779	0.640656	0.040734	0.107065	0.031429
RightEarArea	Right ear area	intergenic_variant	-	7	34803564	34803564-34803564	PD	7.86678	38.9193	33.116	8.10809	-0.802332	0.236232	907	0.4642	5.80889	4.50786	0.744902	0.032011	0.058602	0.023972
LiverW	Liver weight	intergenic_variant	-	7	34803564	34803564-35177641	CD	6.85455	15.2738	10.1775	7.72628	-0.458144	0.346935	911	0.4642	5.80886	4.50783	0.402423	0.047887	0.141709	0.043396
FemoralL	Femoral bone length	intergenic_variant	-	7	34803564	34803564-35177641	PD	6.14601	37.3614	33.2252	6.75385	-0.884486	0.262239	911	0.4642	5.80895	4.50792	0.647247	0.039925	0.113158	0.032476
ScapularL	Scapular bone length	intergenic_variant	-	7	34803564	34803564-35177641	PD	5.19363	33.7833	30.5421	5.80671	-0.840485	0.240224	912	0.4642	5.80885	4.50782	0.648897	0.040005	0.123469	0.033714
SkinT	Skin thickness	intron_variant	C6orf106	7	35177641	34803564-35177641	CD	14.8358	33.0448	20.2951	15.9097	-0.661966	0.477527	918	0.4552	5.80906	4.50803	0.459153	0.047345	0.10462	0.039149
CarcassDiaL	Carcass Dial length	intron_variant	C6orf106	7	35177641	34803564-35177641	PD	11.1131	34.9941	25.9623	12.0739	-0.74731	0.367733	916	0.4552	5.80897	4.50794	0.60725	0.04179	0.124828	0.035212
CarcassStrL	Carcass Straight length	intron_variant	C6orf106	7	35177641	34803564-35177641	PD	8.85466	34.3936	27.5849	9.78698	-0.78042	0.319829	915	0.4552	5.80899	4.50796	0.633602	0.040213	0.117739	0.033496
TotNeckBL	Total neck bone length	intron_variant	C6orf106	7	35177641	34803564-35177641	PD	6.28823	22.9729	18.5624	7.30333	-0.640483	0.275591	916	0.4552	5.80895	4.50792	0.526683	0.045555	0.064824	0.031967
LDb_45min	Minolta b* value of longissimus dorsi 45min after slaughter	intergenic_variant	-	7	87817869	6785681-113377959	OD	5.64382	4.86824	0.0853289	5.61418	-0.033461	-0.358743	652	0.4687	5.79906	4.49803	0.298098	0.067813	0.11257	0.066524
LDc_45min	Minolta c* value of longissimus dorsi 45min after slaughter	intergenic_variant	-	7	87817869	6785681-113377959	OD	5.50528	4.73945	0.102033	5.47203	-0.036387	-0.353678	651	0.4687	5.79905	4.49802	0.321538	0.069662	0.118562	0.066298
SM_bag24drip	Drip loss of semimembrannosus muscle at 24h after slaughter (bag)	missense_variant	TOR3A	9	132659971	132659971-141728984	OD	4.54276	4.5498	1.19052	4.65199	-0.154301	0.505586	238	0.4866	5.74145	4.44042	0.218644	0.110421	0.245377	0.159228
PLT_240	Platelet count (109) on age 240 days	intron_variant	-	9	133403289	52177218-142338853	OD	5.27662	4.68618	0.444348	5.46164	-0.0148	-0.288631	895	0.3689	5.80858	4.50755	0.442132	0.050565	1e-06	0.030395
LDb_24h	Minolta b* value of longissimus dorsi 24h after slaughter	downstream_gene_variant	ARL5B	10	77141165	67147687-77141165	OD	5.60536	4.85331	0.157053	5.52689	-0.0465343	-0.374259	650	0.4905	5.79902	4.49799	0.176561	0.056187	0.149447	0.07534
LDc_24h	Minolta c* value of longissimus dorsi 24h after slaughter	downstream_gene_variant	ARL5B	10	77141165	66572497-77141165	OD	5.31421	4.55046	0.078906	5.26483	-0.0347376	-0.362465	650	0.4905	5.79902	4.49799	0.189878	0.057201	0.147834	0.073387
SMb_45min	Minolta b* value of semimembrannosus muscle 45min after slaughter	intergenic_variant	-	11	16334113	16334113-66764035	OD	4.61062	5.17869	1.85365	5.1	0.141781	-0.332646	652	0.4513	5.79906	4.49803	0.292125	0.06584	0.366081	0.081213
GLU	Serum glucose levels (mmol/l)	intergenic_variant	-	11	26232874	10497125-26232874	CD	4.23616	4.7284	1.74623	0.926056	-0.432937	-0.438765	678	0.2348	5.80149	4.50046	0.112752	0.04774	0.068477	0.058339
SMMYO	Myoglobin of semimembrannosus muscle	intergenic_variant	-	11	27007918	27007918-27007918	OD	6.95713	6.28254	0.406503	7.1222	0.0113423	0.374896	802	0.39	5.80623	4.5052	0.251251	0.051877	0.199674	0.061308
LDb_45min	Minolta b* value of longissimus dorsi 45min after slaughter	intergenic_variant	-	11	63842035	60224450-63842035	OD	7.74949	7.45165	0.963845	7.05586	0.311314	0.821733	652	0.1214	5.79906	4.49803	0.298098	0.067813	0.11257	0.066524
LDc_45min	Minolta c* value of longissimus dorsi 45min after slaughter	intergenic_variant	-	11	63842035	60224450-66764035	OD	6.57094	6.4772	1.1719	6.45577	0.263902	0.765532	651	0.1214	5.79905	4.49802	0.321538	0.069662	0.118562	0.066298
HCT_46	Hematocrit on age 46 days	intergenic_variant	-	11	64773392	29125223-67736688	OD	5.69394	5.01162	0.316089	5.30511	-0.100622	-0.350213	770	0.4073	5.80557	4.50454	0.245777	0.055778	0.20413	0.069532
RBC_18	Red blood cell on age 18 days	intron_variant	ATXN7L3	12	19333770	12721417-19333770	OD	6.22286	5.46383	0.199104	3.50816	0.392272	0.589197	767	0.2299	5.80496	4.50393	0.289613	0.054166	0.154532	0.065202
HGB_18	Hemoglobin on age 18 days	intron_variant	ATXN7L3	12	19333770	9823548-25741688	OD	5.52417	4.74313	0.0287319	2.61609	0.40309	0.564964	769	0.2299	5.80501	4.50398	0.189371	0.051175	0.251318	0.073611
LDb_45min	Minolta b* value of longissimus dorsi 45min after slaughter	intron_variant	SLC7A14	13	118021284	66348482-130386618	OD	5.82357	5.3046	0.58394	5.68951	-0.143994	-0.530737	652	0.1811	5.79906	4.49803	0.298098	0.067813	0.11257	0.066524
LDc_45min	Minolta c* value of longissimus dorsi 45min after slaughter	intron_variant	SLC7A14	13	118021284	66348482-139998680	OD	5.79888	5.20945	0.477228	5.52379	-0.155947	-0.53024	651	0.1811	5.79905	4.49802	0.321538	0.069662	0.118562	0.066298
SkinT	Skin thickness	intergenic_variant	-	13	159112745	159112745-159112745	CD	8.07314	20.2421	14.0372	11.9743	-0.473049	0.348001	918	0.3831	5.80906	4.50803	0.459153	0.047345	0.10462	0.039149
CarcassDiaL	Carcass Dial length	intergenic_variant	-	13	159112745	159112745-159112745	PD	7.27191	20.0132	14.5955	10.8709	-0.481344	0.294591	916	0.3831	5.80897	4.50794	0.60725	0.04179	0.124828	0.035212
AntebrachialL	Antebrachial bone length	intergenic_variant	-	13	159112745	159112745-159112745	PD	6.0068	27.8508	23.7695	9.92579	-0.641504	0.239337	912	0.3831	5.80893	4.5079	0.705432	0.035539	0.130493	0.031442
CarcassStrL	Carcass Straight length	intergenic_variant	-	13	159112745	159112745-159112745	PD	5.54387	21.253	17.546	9.07662	-0.551131	0.248356	915	0.3831	5.80899	4.50796	0.633602	0.040213	0.117739	0.033496
LeftEarArea	Left ear erea	intergenic_variant	-	13	159112745	159112745-159112745	PD	5.3778	21.9521	18.4156	8.36338	-0.542365	0.204791	908	0.3831	5.80889	4.50786	0.718129	0.034331	0.050301	0.025278
CruralL	Crural bone length	intergenic_variant	-	13	159112745	159112745-159112745	PD	5.30388	22.4251	18.9664	8.89598	-0.600661	0.249479	909	0.3831	5.80882	4.50779	0.633871	0.041835	0.112059	0.032671
BrachialL	Brachial bone length	intergenic_variant	-	13	159112745	159112745-159112745	PD	5.08338	19.7237	16.4429	8.28001	-0.550558	0.240908	911	0.3831	5.80882	4.50779	0.640656	0.040734	0.107065	0.031429
ADG210_240	Average daily gain of 210-240 days	intergenic_variant	-	13	159112745	71795001-159112745	OD	5.04613	5.17406	1.36823	5.93702	-0.032317	0.367532	709	0.3831	5.80068	4.49965	0.123998	0.042734	0.117303	0.061593

### Sheet: Table S5-2 (Pleio-QTLs HSrats)
Table S5-2. Summary of all pleiotropic QTLs newly detected by Add-Dom model in HSrats. (Different shared QTL regions are separated by grey background and the rows with red numbers indicate novel QTLs with -log10(P) values of Model ADvsA exceed 5).
HS Rats Traits	Trait_Name	Consequence	SYMBOL	chr	pos	CI_logP_2	QTL_Type	logP_AD_A	logP_AD	logP_A	logP_D	beta_A	beta_D	Ind_Num	MAF	thrgenome	thrsuggest	Add_Var	Add_SE	Dom_Var	Dom_SE
MPM_bc	Mean platelet mass	intergenic_variant	-	1	196002430	196002430-196575270	PD	2.96511	6.66936	5.11973	0.0130022	-0.0346903	-0.0201741	1279	0.1081	6.08811	4.78708	0.62788	0.036621	0.269882	0.03539
Latency1_10_bc	Mean response latency (1_10)	intergenic_variant	-	1	197900112	175928463-198265520	OD	5.59975	4.84109	0.143422	3.75381	0.0628078	0.111388	1365	0.1152	6.08893	4.7879	0.608954	0.035147	0.354717	0.03667
Abs_gran	Absolute granulocytes	intergenic_variant	-	1	221482930	220940560-222110398	OD	5.72005	5.67175	1.18939	5.76548	0.00808767	-0.0251306	558	0.3809	6.07182	4.77079	0.507423	0.083792	0.492576	0.088804
LUC_bc	Proportion of large unstained cells in WBC	intergenic_variant	-	1	223232067	223094629-224556150	OD	6.52738	5.72625	0.117232	6.08459	0.00270135	0.0113354	1301	0.2902	6.0886	4.78757	0.645593	0.034043	0.350907	0.034092
HDW_bc	Hemoglobin distribution width	intron_variant	Sema3e	4	16558945	16558945-16558945	PD	5.1806	15.6084	12.164	4.74677	0.0228682	-0.0149707	1307	0.4626	6.08867	4.78764	0.638267	0.034647	0.346189	0.03536
MCHC_bc	Measured mean cell hemoglobin concentration	intron_variant	Sema3e	4	16558945	13738947-22807139	PD	1.29024	6.12934	6.11426	1.2331	0.00622016	-0.00282947	1301	0.4626	6.08862	4.78759	0.534669	0.053455	0.465331	0.056191
femur_BMC	Femur mineral content	intergenic_variant	-	5	167884522	167225904-168691701	OD	6.68343	6.55556	1.13698	7.11783	0.00326448	0.0165282	1176	0.1343	6.08694	4.78591	0.623806	0.040955	0.094102	0.029218
femur_midshaft_TOT_A	Femur midshaft total area	intron_variant	Camta1	5	168691701	168469131-168691701	OD	7.20193	6.42386	0.231829	6.04858	0.129494	0.328608	1173	0.1288	6.08692	4.78589	0.597876	0.04324	0.139086	0.03296
femur_midshaft_CRT_A	Femur midshaft cortical area	intron_variant	Camta1	5	168691701	167225904-168691701	OD	6.05824	5.40243	0.388646	5.31984	0.0702841	0.197108	1173	0.1288	6.08692	4.78589	0.528556	0.04728	0.156407	0.036157
femur_Area	Femur area	intron_variant	Camta1	5	168691701	22672971-168691701	OD	5.57187	4.89281	0.315206	3.31882	0.0337466	0.0566891	1176	0.1288	6.08694	4.78591	0.44108	0.050484	0.151244	0.038741
LFH	Length to femoral head	intron_variant	Camta1	5	168691701	112943842-168691701	OD	5.53635	5.01199	0.5621	5.3077	0.107099	0.368701	1174	0.1288	6.08694	4.78591	0.543733	0.047317	0.288971	0.042033
MONO_bc	Proportion of monocytes in WBC	intron_variant	Ptpn21	6	122872449	91044869-123505880	OD	5.92338	5.482	0.70082	4.13863	0.0348102	0.057336	1313	0.07173	6.08873	4.7877	0.628601	0.0349	0.351065	0.03551
fem_neck_CRT_DEN	Femoral neck cortical density	intron_variant	Cpg1	6	123238840	109683141-123238840	OD	5.35155	4.82102	0.541857	3.54782	19.0749	31.2098	1160	0.1127	6.08659	4.78556	0.434521	0.051744	0.182659	0.041202
abs_basos_bc	Absolute basophil count	intergenic_variant	-	9	3777639	2893395-4973188	OD	5.97616	5.72705	0.955632	6.55186	0.00024767	0.0189285	1297	0.1198	6.08861	4.78758	0.386289	0.047988	0.130285	0.036603
CD8Tcells_Abs	Absolute CD8+ T cells	intergenic_variant	-	9	3890121	3777639-4671561	OD	15.2474	14.893	1.08088	11.9461	0.00566016	0.0117724	1166	0.1197	6.08758	4.78655	0.647035	0.036265	0.352964	0.036307
Tcells_Abs	Absolute T cells	intergenic_variant	-	9	3971071	3777639-4671561	OD	10.7312	11.4231	2.20328	12.3093	-0.000815719	0.00952226	1187	0.1206	6.0878	4.78677	0.621768	0.037414	0.378231	0.037429
CD4Tcells_Abs	Absolute CD4+ T cells	intergenic_variant	-	9	3971071	3777639-4671561	OD	7.63257	11.2743	5.27392	10.7364	-0.0036422	0.00845637	1168	0.1206	6.08765	4.78662	0.646278	0.036115	0.353641	0.036124
Tcells_Pct	Proportion of T cells in WBC	intergenic_variant	-	9	3971071	3777639-4973188	OD	7.57117	8.0612	1.89066	5.4087	0.232691	0.356951	1029	0.1206	6.08619	4.78516	0.566533	0.045884	0.383084	0.047178
pctBcells	Proportion of B cells in in WBC	intergenic_variant	-	9	3971071	3777639-4973188	CD	7.25058	11.5878	5.98683	3.46134	-0.411113	-0.379187	1231	0.1206	6.08794	4.78691	0.590798	0.038694	0.345056	0.039506
NEUT_bc	Proportion of neutrophils in WBC	intergenic_variant	-	9	3971071	3777639-4671561	CD	3.72561	7.30184	5.03879	5.85235	0.0816952	-0.102795	1310	0.1206	6.08869	4.78766	0.63019	0.035856	0.313699	0.036147
LYM_bc	Proportion of lymphocytes in WBC	intergenic_variant	-	9	3971071	3363629-4671561	PD	2.40649	7.9318	6.96442	4.66652	-273.897	198.136	1302	0.1206	6.08864	4.78761	0.637266	0.035151	0.341255	0.035715
pctCD25posCD4	Proportion of CD4+ cells expressing CD25	intergenic_variant	-	9	4033484	3777639-4671561	CD	14.2615	19.8583	7.44434	7.45327	-0.0613117	-0.0657103	1198	0.1173	6.0878	4.78677	0.660923	0.034952	0.334899	0.035039
CD25highCD4	Proportion of CD4+ cells with high expression of CD25	intergenic_variant	-	9	4033484	3777639-4973188	PD	5.41515	10.7567	6.96133	2.29668	-0.2238	-0.176706	569	0.1173	6.07249	4.77146	0.81151	0.043521	0.172359	0.043117
pctCD25posCD8	Proportion of CD8+ cells expressing CD25	intergenic_variant	-	9	4033484	3777639-4671561	PD	5.1111	12.1306	8.6759	1.23492	-0.201302	-0.142089	1147	0.1173	6.08705	4.78602	0.496472	0.047833	0.246757	0.042646
abs_lymphs_bc	Absolute lymph count	intron_variant	Tbc1d5	9	4163535	3777639-4671561	CD	5.05476	14.2145	10.8647	9.66742	-0.0927625	0.0873301	1310	0.1163	6.08873	4.7877	0.642041	0.034346	0.330715	0.035327
WBCB_Abs	WBC in the Baso channel	intron_variant	Tbc1d5	9	4163535	3777639-4671561	CD	4.61897	11.9036	8.92477	8.52878	-0.0372373	0.0377372	1302	0.1163	6.08871	4.78768	0.648648	0.033768	0.334062	0.034559
WBCB_bc	WBC in the Baso channel	intron_variant	Tbc1d5	9	4163535	3777639-4671561	CD	3.89461	10.7209	8.41509	7.47926	-0.0509674	0.0483583	1313	0.1163	6.08872	4.78769	0.639785	0.034245	0.340698	0.035257
WBCB_Abs	WBC in the Baso channel	intergenic_variant	-	13	61269539	50036081-62751880	OD	5.7007	4.92532	0.102098	5.63566	-0.00346635	-0.0272349	1302	0.4491	6.08871	4.78768	0.648648	0.033768	0.334062	0.034559
abs_lymphs_bc	Absolute lymph count	intergenic_variant	-	13	61269539	50036081-62751880	OD	5.64963	4.90681	0.189996	5.69597	0.00192611	-0.0595299	1310	0.4491	6.08873	4.7877	0.642041	0.034346	0.330715	0.035327
NEUT_bc	Proportion of neutrophils in WBC	intergenic_variant	-	14	98708075	98708075-99118520	OD	5.53937	5.32473	0.977859	3.81909	0.0580235	0.0916678	1310	0.2579	6.08869	4.78766	0.63019	0.035856	0.313699	0.036147
heart_weight	Heart weight	intron_variant	Meis1	14	99762783	99526210-99777262	OD	5.52292	5.45812	1.1623	3.5069	0.0348107	0.0525806	1187	0.08144	6.08744	4.78641	0.374004	0.050421	0.156074	0.039752
CHCM_bc	Calculated mean cell haemoglobin concentration	intron_variant	Spire2	19	53689226	53561647-55292188	OD	6.95759	6.84202	1.16313	7.20367	-0.632488	2.49025	1302	0.4783	6.0887	4.78767	0.632594	0.034744	0.355281	0.034875
MCH_bc	Mean corpuscular hemoglobin	intergenic_variant	-	19	54641065	53561647-54793503	OD	9.83211	13.7392	5.6093	10.5682	-0.14238	0.20199	1304	0.4755	6.08862	4.78759	0.643859	0.033896	0.353811	0.033906
MCV_bc	Mean corpuscular volume	intergenic_variant	-	19	54641065	53561647-54793503	CD	5.02682	8.98793	5.51061	5.50296	-0.00671791	0.00596254	1311	0.4755	6.08867	4.78764	0.639928	0.034009	0.360071	0.034017

### Sheet: Table S5-3 (Pleio-QTLs HSmice)
Table S5-3. Summary of all pleiotropic QTLs newly detected by Add-Dom model in HSmice. (Different shared QTL regions are separated by grey background and the rows with red numbers indicate novel QTLs with -log10(P) values of Model ADvsA exceed 5).
HS Mice Traits	Trait_Name	Consequence	SYMBOL	chr	pos	CI_logP_2	QTL_Type	logP_AD_A	logP_AD	logP_A	logP_D	beta_A	beta_D	Ind_Num	MAF	thrgenome	thrsuggest	Add_Var	Add_SE	Dom_Var	Dom_SE
Haem.MCH.resid	Haem.MCH.resid	intergenic_variant	-	1	157307057	157307057-157307057	OD	5.75087	11.4061	7.29829	12.37	-0.0195181	-0.54257	1446	0.1172	5.23045	3.92942	0.602522	0.033939	0.05954	0.021224
Haem.MCV.resid	Haem.MCV.resid	intergenic_variant	-	1	157307057	132747429-157307057	OD	5.39037	7.21104	3.26789	7.63668	-0.162778	-0.528986	1456	0.1172	5.23045	3.92942	0.482826	0.038447	0.068092	0.025475
Obesity.BodyLength.resid	Obesity.BodyLength.resid	intergenic_variant	-	9	73928773	72030318-111173471	OD	4.31012	3.93741	0.698326	4.49941	0.0504913	0.247893	1681	0.3062	5.23634	3.93531	0.132069	0.030643	0.059657	0.026948
AdrenalMeanWeight.resid	AdrenalMeanWeight.resid	intergenic_variant	-	9	74220995	73368786-74382852	OD	5.52763	5.38749	1.07072	3.28219	-0.215827	0.701277	1678	0.2259	5.23563	3.9346	0.207112	0.032894	0.02575	0.022636
Haem.MCH.resid	Haem.MCH.resid	intron_variant	Ip6k1	9	107917976	107917976-107917976	OD	7.42204	8.7787	2.84388	6.89495	-0.202862	-0.273291	1446	0.4247	5.23045	3.92942	0.602522	0.033939	0.05954	0.021224
Haem.MCHC.resid	Haem.MCHC.resid	intron_variant	Ip6k1	9	107917976	54089199-109779388	PD	1.66295	5.05227	4.65664	1.17096	-0.231755	-0.127288	1441	0.4247	5.23045	3.92942	0.243861	0.038369	0.123755	0.032473
Haem.MCV.resid	Haem.MCV.resid	intergenic_variant	-	9	109158429	60352955-111095398	OD	4.85186	4.13917	0.181173	4.87178	-0.0192681	-0.217957	1456	0.4055	5.23045	3.92942	0.482826	0.038447	0.068092	0.025475
Haem.RDW.resid	Haem.RDW.resid	intron_variant	Cdc25a	9	109779388	107985586-109779388	PD	2.03369	4.90867	4.1605	1.11156	0.238444	0.13614	1438	0.4059	5.2303	3.92927	0.368141	0.038741	0.082117	0.028489
Biochem.Calcium.resid	Biochem.Calcium.resid	non_coding_transcript_exon_variant	Gm11956	11	4131025	4131025-11071114	CD	4.78824	4.70365	1.09968	1.61049	0.32276	0.389636	1594	0.1583	5.23442	3.93339	0.225664	0.037707	0.142843	0.032793
EPM.OpenArmLatency.resid	EPM.OpenArmLatency.resid	non_coding_transcript_exon_variant	Gm11956	11	4131025	4131025-4131025	CD	4.72816	4.55352	0.984229	1.63655	0.304442	0.380677	1681	0.1583	5.23674	3.93571	0.131541	0.028977	0.020346	0.024057
Imm.PctB220.resid	Imm.PctB220.resid	3_prime_UTR_variant	Ccdc117	11	5429786	5429786-113411972	OD	5.10731	4.34242	0.028177	2.14984	0.353596	0.457632	1295	0.1792	5.22917	3.92814	0.393798	0.042376	0.103874	0.033436
Insulin.AUC.resid	Insulin.AUC.resid	intergenic_variant	-	11	7523904	7314980-8378325	OD	4.54061	4.49735	1.13554	4.29009	-0.102741	-0.251396	1262	0.4688	5.22778	3.92675	0.124107	0.033484	0.120295	0.036248
Insulin.Delta.resid	Insulin.Delta.resid	intergenic_variant	-	11	7523904	7314980-8378325	OD	4.46055	4.42006	1.13409	4.21752	-0.102476	-0.247127	1264	0.4688	5.22778	3.92675	0.133855	0.034095	0.11214	0.035277
DIRI.DG.resid	DIRI.DG.resid	intergenic_variant	-	11	7523904	6312108-105905627	OD	4.25162	4.13659	1.02878	4.03201	-0.0983445	-0.247419	1193	0.4688	5.22282	3.92179	0.133606	0.036127	0.134383	0.039398
Insulin.30.resid	Insulin.30.resid	intergenic_variant	-	11	7523904	6312108-8378325	OD	4.03606	4.13707	1.27833	3.81576	-0.107878	-0.226612	1298	0.4688	5.22881	3.92778	0.158676	0.035702	0.095401	0.03356
Haem.BASabs.resid	Haem.BASabs.resid	intron_variant	Car10	11	93026174	93026174-104434921	OD	4.81624	4.08434	0.123015	4.57923	-0.0513863	-0.257843	1450	0.3792	5.23045	3.92942	0.068375	0.025738	0.06892	0.033825
EarHoleMeanArea.resid	EarHoleMeanArea.resid	intron_variant	Car10	11	93026174	20489394-93046484	OD	3.75512	3.93593	1.35445	4.45352	0.0501495	-0.188678	1639	0.3792	5.23563	3.9346	0.380496	0.037531	0.041355	0.022166
Imm.CD8.size.resid	Imm.CD8.size.resid	intergenic_variant	-	12	34417848	31963277-90638836	OD	4.90494	4.20954	0.225142	2.96436	0.222507	0.381313	918	0.2604	5.20925	3.90822	0.261922	0.050666	0.341833	0.054406
Imm.CD4.size.resid	Imm.CD4.size.resid	intergenic_variant	-	12	34417848	31963277-90638836	OD	4.65738	3.95817	0.18998	2.9027	0.211529	0.366948	918	0.2604	5.20925	3.90822	0.285385	0.05114	0.324725	0.053968
Haem.BASabs.resid	Haem.BASabs.resid	intergenic_variant	-	13	106107018	103496419-106904421	CD	4.55192	5.18151	1.92132	2.87018	-0.182069	-0.250572	1450	0.3688	5.23045	3.92942	0.068375	0.025738	0.06892	0.033825
Haem.MCHC.resid	Haem.MCHC.resid	intergenic_variant	-	13	106107018	106107018-106904421	OD	4.4517	4.86428	1.66868	3.01841	-0.180813	-0.239767	1441	0.3688	5.23045	3.92942	0.243861	0.038369	0.123755	0.032473
Cue.Mean.Freeze.Corrected.During.resid	Cue.Mean.Freeze.Corrected.During.resid	intron_variant	Cpne8	15	90376271	90376271-90376271	CD	17.4465	22.1919	6.60974	5.41649	0.597847	0.660104	1266	0.275	5.22593	3.9249	0.162072	0.03819	0.076633	0.037748
FPS.Pre.Bang.Tone.Mean.resid	FPS.Pre.Bang.Tone.Mean.resid	intron_variant	Cpne8	15	90376271	90376271-90376271	CD	11.2927	17.5473	8.06987	2.98522	0.539014	0.469567	1507	0.275	5.2332	3.93217	0.30394	0.040254	0.088386	0.030225
FPS.Pre.Bang.Mean.resid	FPS.Pre.Bang.Mean.resid	intron_variant	Cpne8	15	90376271	90376271-90376271	CD	11.0787	15.139	5.79644	3.66734	0.477821	0.462541	1508	0.275	5.2332	3.93217	0.292194	0.040128	0.072534	0.029025
Freeze.resid	Freeze.resid	intron_variant	Cpne8	15	90376271	90376271-90376271	CD	10.5255	11.408	2.41065	4.86956	-0.345113	-0.421706	1762	0.275	5.23779	3.93676	0.226122	0.033889	0.035604	0.023847
Anx.resid	Anx.resid	intron_variant	Cpne8	15	90376271	90376271-90376271	OD	4.58319	4.27533	0.803922	2.59996	-0.196377	-0.264145	1762	0.275	5.23779	3.93676	0.28066	0.035881	0.048993	0.02404
Imm.PctCD8inCD3.resid	Imm.PctCD8inCD3.resid	intron_variant	Bag6	17	35276617	35276617-35276617	OD	30.3729	41.4631	13.2304	33.6193	-0.309368	0.53255	1292	0.4205	5.22917	3.92814	0.469207	0.04009	0.168815	0.033953
Imm.CD4CD8Ratio.resid	Imm.CD4CD8Ratio.resid	intron_variant	Bag6	17	35276617	35276617-35276617	OD	30.1111	40.7489	12.7681	33.3535	-0.302534	0.535605	1290	0.4205	5.22917	3.92814	0.460669	0.040276	0.171654	0.034355
Imm.PctCD4inCD3.resid	Imm.PctCD4inCD3.resid	intron_variant	Bag6	17	35276617	35276617-35276617	OD	26.473	34.7981	10.3811	29.404	0.268557	-0.52407	1292	0.4205	5.22917	3.92814	0.415903	0.041442	0.178087	0.036101
Imm.PctCD8.resid	Imm.PctCD8.resid	intron_variant	Bag6	17	35276617	35276617-35276617	OD	20.791	32.3182	13.5933	23.597	-0.332814	0.4289	1293	0.4205	5.22896	3.92793	0.52002	0.038554	0.15397	0.03197
CD8Count.resid	CD8Count.resid	intron_variant	Bag6	17	35276617	33713286-37268527	CD	2.77331	4.82175	3.35373	3.47287	-0.172218	0.201016	1080	0.4205	5.21738	3.91635	0.218063	0.043831	0.205508	0.045783
