## Supplemental Tables zipped for "Dominance is common in mammals and is associated with trans-acting gene expression and alternative splicing": Table S6 (Homologous QTLs).xlsx

### Sheet: Table S6 Homologous QTLs
Table S6. Summary of all potential homologous QTLs of common physical traits across three stocks. (Each trait groups are separated by frame).
Order	Species	Trait Groups	Traits	Trait_Name	Consequence	SYMBOL	chr	pos	QTL_Type	logP_AD	logP_A	logP_D	logP_T	beta_A	beta_D	Ind_Num	MAF	CI_logP_2	thrgenome	thrsuggest	Add_Var	Add_SE	Dom_Var	Dom_SE
1	HS Rats	Basal immunology	CD4_CD8_ratio	Ratio of CD4+cells to CD8+ cells	intergenic_variant	-	9	4078552	PD	26.3272	23.6551	0.405973	NA	-0.258194	-0.100721	1248	0.1196	3777639-4671561	6.08822	4.78719	0.607272	0.038321	0.332015	0.038161
1	HS Rats	Basal immunology	CD4_CD8_ratio	Ratio of CD4+cells to CD8+ cells	intergenic_variant	-	20	3987031	OD	16.582	14.9852	16.6067	0.677214	-0.0835644	0.139271	1248	0.0661	905525-3987031	6.08822	4.78719	0.607272	0.038321	0.332015	0.038161
2	HS Mice	Basal immunology	Imm.CD4CD8Ratio.resid	Imm.CD4CD8Ratio.resid	intron_variant	Bag6	17	35276617	OD	40.7489	12.7681	33.3535	6.0281	-0.302534	0.535605	1290	0.4205	35276617-35276617	5.22917	3.92814	0.460669	0.040276	0.171654	0.034355
3	F2 Pigs	Carcass Traits	HeartW	Heart weight	intron_variant	SHANK2	2	920370	A	11.4289	12.1336	4.04557	NA	-0.368466	0.0704721	912	0.2788	920370-1249101	5.8088	4.50777	0.485907	0.04807	0.124088	0.04053
3	F2 Pigs	Carcass Traits	HeartW	Heart weight	intergenic_variant	-	7	34803564	PD	13.4694	10.5979	5.22292	NA	-0.4797	0.258604	912	0.4642	32957768-35709335	5.8088	4.50777	0.485907	0.04807	0.124088	0.04053
3	F2 Pigs	Carcass Traits	HeartW	Heart weight	intergenic_variant	-	13	159112745	PD	8.96756	7.45008	4.97176	NA	-0.343546	0.200621	912	0.3831	159112745-159112745	5.8088	4.50777	0.485907	0.04807	0.124088	0.04053
4	HS Rats	Cardiovascular function (hypertension)	heart_weight	Heart weight	intron_variant	Srgap2	13	44305295	PD	6.20619	3.94793	0.592306	NA	-0.055275	-0.0449583	1187	0.07214	44129328-44951250	6.08744	4.78641	0.374004	0.050421	0.156074	0.039752
4	HS Rats	Cardiovascular function (hypertension)	heart_weight	Heart weight	intron_variant	Meis1	14	99762783	OD	5.45812	1.1623	3.5069	1.57291	0.0348107	0.0525806	1187	0.08144	99526210-99777262	6.08744	4.78641	0.374004	0.050421	0.156074	0.039752
6	F2 Pigs	Growth Traits	ADG120_210	Average daily gain between age 120 days to age 210 days	intergenic_variant	-	7	34803564	PD	7.2081	6.31647	3.03465	NA	-0.497972	0.317447	283	0.4642	32858692-37395581	5.7424	4.44137	0.390524	0.097409	0.241854	0.126638
7	F2 Pigs	Growth Traits	ADG120_240	Average daily gain between age 120 days to age 240 days	intergenic_variant	-	7	34803564	PD	9.01503	7.80769	3.49794	NA	-0.578369	0.298116	288	0.4642	32957768-35709335	5.7436	4.44257	0.58262	0.091152	0.073586	0.094829
7	F2 Pigs	Growth Traits	ADG120_240	Average daily gain between age 120 days to age 240 days	intergenic_variant	-	13	159112745	PD	4.80585	5.3643	2.45041	NA	-0.459001	0.120661	288	0.3831	159112745-159112745	5.7436	4.44257	0.58262	0.091152	0.073586	0.094829
8	F2 Pigs	Growth Traits	ADG21	Average daily gain of 0-21 days	intergenic_variant	-	15	24371978	PD	5.33613	4.85109	0.200807	NA	-0.337223	-0.182087	914	0.3575	24371978-28511052	5.80899	4.50796	0.113412	0.042647	0.258296	0.06338
9	F2 Pigs	Growth Traits	ADG21_210	Average daily gain of 21-210 days	intron_variant	PRIM2	7	32957768	PD	7.60001	7.71291	1.04072	NA	0.46552	0.141511	726	0.4893	27497439-35579961	5.80134	4.50031	0.404668	0.056317	0.130077	0.052382
10	F2 Pigs	Growth Traits	ADG21_240	Average daily gain of 21-240 days	intergenic_variant	-	7	34803564	CD	8.74403	5.88791	4.96146	NA	-0.332591	0.280429	913	0.4642	27497439-35709335	5.8089	4.50787	0.36923	0.048443	0.165572	0.046444
11	F2 Pigs	Growth Traits	ADG21_46	Average daily gain of 21-46 days	intron_variant	B3GNTL1	12	463662	OD	4.88775	1.18779	5.15793	5.47886	0.122953	0.390169	910	0.2413	460221-27209869	5.80883	4.5078	0.223475	0.047546	0.236448	0.059317
12	F2 Pigs	Growth Traits	ADG210	Average daily gain of 0-210 days	intron_variant	PRIM2	7	32957768	PD	7.51462	7.63936	1.02301	NA	0.46389	0.140447	728	0.4893	27497439-35709335	5.80139	4.50036	0.403772	0.056382	0.130682	0.051917
13	F2 Pigs	Growth Traits	ADG210_240	Average daily gain of 210-240 days	intron_variant	RAB44	7	37288793	OD	5.49909	1.21528	6.30162	4.22848	-0.0204718	0.394775	709	0.381	31628039-37288793	5.80068	4.49965	0.123998	0.042734	0.117303	0.061593
13	F2 Pigs	Growth Traits	ADG210_240	Average daily gain of 210-240 days	intergenic_variant	-	13	159112745	OD	5.17406	1.36823	5.93702	3.6041	-0.032317	0.367532	709	0.3831	71795001-159112745	5.80068	4.49965	0.123998	0.042734	0.117303	0.061593
14	F2 Pigs	Growth Traits	ADG240	Average daily gain of 0-240 days	intergenic_variant	-	7	34803564	CD	8.32928	5.81627	4.56506	NA	-0.333987	0.264812	915	0.4642	27497439-35709335	5.80895	4.50792	0.384253	0.048777	0.159525	0.044931
15	F2 Pigs	Growth Traits	ADG46	Average daily gain of 0-46 days	intergenic_variant	-	4	22978568	OD	4.54595	0.0161397	5.32092	5.43496	-0.0084889	0.302537	914	0.4985	20231698-132122229	5.80882	4.50779	0.169747	0.045733	0.311135	0.06355
16	F2 Pigs	Growth Traits	ADG46_120	Average daily gain between age 46 days to age 120 days	intron_variant	C6orf106	7	35177641	PD	4.51457	4.39339	2.11713	NA	-0.398786	0.231475	288	0.4552	12390008-112735076	5.74396	4.44293	0.267603	0.101159	0.074193	0.107108
17	F2 Pigs	Growth Traits	ADG46_210	Average daily gain of 46-210 days	intron_variant	PRIM2	7	32957768	PD	7.43797	7.67028	0.90825	NA	0.46851	0.126858	730	0.4893	27497439-35579961	5.80134	4.50031	0.41632	0.056468	0.109408	0.051128
18	F2 Pigs	Growth Traits	adg46_240	Average daily gain of 46-240 days	intergenic_variant	-	7	34803564	CD	8.89966	6.10198	4.88417	NA	-0.342436	0.272642	916	0.4642	27497439-35709335	5.80898	4.50795	0.374259	0.048529	0.140321	0.044758
19	HS Rats	Body weight (obesity)	BW_at_day_immunization_bc	Body weight at day immunization	intergenic_variant	-	2	218263551	PD	6.74298	6.24467	1.94598	NA	-0.0295912	0.0147406	1226	0.441	217289202-218825370	6.08778	4.78675	0.65455	0.034395	0.343679	0.034384
20	HS Rats	Body weight (obesity)	BW_at_day9_pi_bc	Body weight at day 9	intergenic_variant	-	2	218263551	PD	6.91263	6.60022	1.86969	NA	-0.0288932	0.0130125	1395	0.441	217289202-218374259	6.0891	4.78807	0.635425	0.033009	0.364575	0.033093
21	HS Rats	Body weight (obesity)	BW_at_IPGTT_bc	Body weight at day IPGTT	intergenic_variant	-	2	218263551	PD	7.0002	5.15323	3.53181	NA	-0.0150222	0.0118438	1396	0.441	217289202-218825370	6.0891	4.78807	0.630954	0.03301	0.369045	0.033016
22	HS Mice	Body Growth (Obesity)	AdrenalMeanWeight.resid	AdrenalMeanWeight.resid	intergenic_variant	-	9	74220995	OD	5.38749	1.07072	3.28219	6.70738	-0.215827	0.701277	1678	0.2259	73368786-74382852	5.23563	3.9346	0.207112	0.032894	0.02575	0.022636
23	HS Mice	Body Growth (Obesity)	End.Weight.resid	End.Weight.resid	missense_variant	Cdkl3	11	51824699	PD	5.50093	5.46156	1.91351	NA	-0.224028	0.0955051	1714	0.4312	51824699-52342239	5.23719	3.93616	0.363265	0.036934	0.116205	0.026841
23	HS Mice	Body Growth (Obesity)	End.Weight.resid	End.Weight.resid	intergenic_variant	-	18	50846960	OD	4.20411	0.847153	4.80958	4.79988	0.0551699	0.281278	1714	0.2271	13580481-53262540	5.23719	3.93616	0.363265	0.036934	0.116205	0.026841
24	HS Mice	Body Growth (Obesity)	Start.Weight.resid	Start.Weight.resid	missense_variant	Cdkl3	11	51824699	PD	4.76106	5.35443	0.878549	NA	-0.222603	0.0454892	1750	0.4312	51824699-52342239	5.23744	3.93641	0.342758	0.037193	0.144146	0.02909
25	HS Mice	Body Growth (Obesity)	Weight.GrowthSlope.resid	Weight.GrowthSlope.resid	intron_variant	Apbb2	5	66893763	PD	4.14009	3.83366	2.13117	NA	-0.162071	0.108638	1744	0.4393	31228014-140917874	5.23739	3.93636	0.189265	0.032821	0.094425	0.028959
25	HS Mice	Body Growth (Obesity)	Weight.GrowthSlope.resid	Weight.GrowthSlope.resid	intron_variant	Dlgap2	8	14696094	A	3.95876	4.70473	2.31835	NA	0.255632	0.0126144	1744	0.1688	14480079-131026984	5.23739	3.93636	0.189265	0.032821	0.094425	0.028959
26	HS Mice	Body Growth (Obesity)	Obesity.BodyLength.resid	Obesity.BodyLength.resid	intergenic_variant	-	9	73928773	OD	3.93741	0.698326	4.49941	4.69397	0.0504913	0.247893	1681	0.3062	72030318-111173471	5.23634	3.93531	0.132069	0.030643	0.059657	0.026948
27	HS Rats	Glucose tolerance (diabetes)	AUC_G_bc	Area under glycemia curve	intron_variant	Ace	10	95365201	A	4.87362	5.62304	0.518776	NA	-0.0197963	-0.00210731	1384	0.3101	41208688-95978778	6.08882	4.78779	0.619306	0.03337	0.380562	0.033374
31	HS Mice	Glucose tolerance (diabetes)	Glucose.AUC.resid	Glucose.AUC.resid	downstream_gene_variant	Gm43354	3	127219724	PD	4.68166	4.43545	1.59776	NA	0.224387	0.130083	1253	0.477	35687294-128339413	5.22624	3.92521	0.180121	0.039603	0.05396	0.033674
32	HS Mice	Glucose tolerance (diabetes)	Glucose.Delta.resid	Glucose.Delta.resid	downstream_gene_variant	Gm43354	3	127219724	PD	4.77734	4.54398	1.59538	NA	0.227676	0.129553	1254	0.477	36207928-128339413	5.22624	3.92521	0.18262	0.039854	0.05513	0.034083
33	HS Mice	Glucose tolerance (diabetes)	Glucose_0.resid	Glucose_0.resid	upstream_gene_variant	Zfp142	1	74635389	A	4.07799	4.80403	0.569806	NA	0.217162	0.0202739	1648	0.3333	32756342-77565775	5.23578	3.93475	0.154064	0.031941	1e-06	0.023135
33	HS Mice	Glucose tolerance (diabetes)	Glucose_0.resid	Glucose_0.resid	intron_variant	Fstl1	16	37782823	PD	4.88564	5.21343	1.86594	NA	0.209716	-0.0786576	1648	0.3808	37782823-38585401	5.23578	3.93475	0.154064	0.031941	1e-06	0.023135
34	HS Mice	Glucose tolerance (diabetes)	Glucose_30.resid	Glucose_30.resid	intron_variant	Wdfy2	14	63499353	OD	4.17906	1.9838	3.63645	0.822645	0.117307	0.182211	1631	0.4938	62510180-65324628	5.23497	3.93394	0.166569	0.033591	0.026246	0.025136
35	HS Rats	Serum biochemistry	AST_bc	Aspartate aminotransferase	upstream_gene_variant	AC096317.3	1	248196708	PD	5.08565	5.51822	2.64888	NA	-0.0676553	0.0277422	1364	0.2046	246961202-259745216	6.08758	4.78655	0.616883	0.034709	0.360492	0.035565
36	HS Rats	Serum biochemistry	Chloride_bc	Chloride	intron_variant	Sel1l3	14	62624701	PD	6.01728	5.01196	3.66335	NA	-0.614969	0.586835	1351	0.3039	44115515-62624701	6.08895	4.78792	0.625664	0.034068	0.370553	0.0342
37	HS Rats	Serum biochemistry	HDL_bc	HDL	intron_variant	Zfp110	1	72746671	PD	7.3025	7.45965	0.00399562	NA	-0.0232064	-0.00727969	1355	0.2396	69638096-267241833	6.08884	4.78781	0.636931	0.033514	0.349434	0.034393
38	HS Rats	Serum biochemistry	LDL_bc	LDL	intergenic_variant	-	2	254225276	PD	5.18738	5.21157	2.98931	NA	0.0123224	-0.00721252	1347	0.2223	253642162-254225276	6.08882	4.78779	0.631248	0.034751	0.329622	0.035091
39	HS Rats	Serum biochemistry	Tot.Chol_bc	Total cholesterol	intron_variant	Zfp110	1	72746671	PD	7.58926	7.329	0.0980212	NA	-0.0740225	-0.0289494	1355	0.2396	67602409-78048055	6.08767	4.78664	0.587094	0.037637	0.227814	0.034173
40	HS Rats	Serum biochemistry	Trig._bc	Triglycerides	intergenic_variant	-	1	258837735	OD	4.80613	0.263891	5.26671	5.92983	-0.00347787	-0.0157174	1374	0.1352	61071162-261014054	6.0887	4.78767	0.647614	0.032452	0.351135	0.032469
41	HS Rats	Serum biochemistry	Urea_bc	Urea	intergenic_variant	-	3	44533911	PD	4.91559	4.5995	3.67276	NA	0.0336075	-0.0305387	1356	0.2525	42671758-47091538	6.08753	4.7865	0.602971	0.035214	0.362629	0.036341
42	HS Mice	Serum biochemistry	Biochem.Calcium.resid	Biochem.Calcium.resid	non_coding_transcript_exon_variant	Gm11956	11	4131025	CD	4.70365	1.09968	1.61049	0.788338	0.32276	0.389636	1594	0.1583	4131025-11071114	5.23442	3.93339	0.225664	0.037707	0.142843	0.032793
43	HS Mice	Serum biochemistry	Biochem.Chloride.resid	Biochem.Chloride.resid	intron_variant,non_coding_transcript_variant	Cdh12	15	20748198	PD	4.43308	3.07796	0.483696	NA	-0.519162	-0.376659	1638	0.1333	19568260-91147389	5.23538	3.93435	0.201737	0.036056	0.138867	0.032296
44	HS Mice	Serum biochemistry	Biochem.Creatinine.resid	Biochem.Creatinine.resid	intron_variant	Lrrc7	3	158042515	OD	4.13122	1.22044	4.88631	3.34558	0.00619391	-0.217479	1642	0.3417	135447338-158042515	5.23578	3.93475	0.096817	0.028571	0.052189	0.027125
45	HS Mice	Serum biochemistry	Biochem.HDL.resid	Biochem.HDL.resid	intron_variant	Cd48	1	173631425	A	15.6594	16.685	1.74754	NA	-0.440043	-0.011596	1509	0.3088	173171049-173631425	5.23137	3.93034	0.454492	0.036983	0.034255	0.024049
46	HS Mice	Serum biochemistry	Biochem.LDL.resid	Biochem.LDL.resid	intron_variant,non_coding_transcript_variant	Gm6606	1	183006589	OD	4.51113	0.229665	3.65626	3.61529	-0.217629	-0.37592	1553	0.175	172980758-196207683	5.23279	3.93176	0.304423	0.036955	0.005362	0.022635
46	HS Mice	Serum biochemistry	Biochem.LDL.resid	Biochem.LDL.resid	downstream_gene_variant	Psmb2	4	126389249	CD	4.13876	3.46621	3.77274	0.0968007	-0.138067	0.151645	1553	0.3013	19508250-129630675	5.23279	3.93176	0.304423	0.036955	0.005362	0.022635
46	HS Mice	Serum biochemistry	Biochem.LDL.resid	Biochem.LDL.resid	downstream_gene_variant	Gm19254	6	122368025	A	5.93668	6.56775	0.529098	NA	0.24956	0.0507044	1553	0.3583	120717961-122368025	5.23279	3.93176	0.304423	0.036955	0.005362	0.022635
46	HS Mice	Serum biochemistry	Biochem.LDL.resid	Biochem.LDL.resid	downstream_gene_variant	Gm9139	12	7420720	PD	4.00294	4.1161	0.994013	NA	-0.200597	-0.082834	1553	0.4958	3779593-60476453	5.23279	3.93176	0.304423	0.036955	0.005362	0.022635
47	HS Mice	Serum biochemistry	Biochem.Sodium.resid	Biochem.Sodium.resid	intron_variant	Inpp4b	8	84568855	A	4.46794	5.17406	0.972095	NA	-0.214847	0.0330954	1629	0.3912	83887227-86972515	5.23497	3.93394	0.15765	0.034633	0.164081	0.034006
47	HS Mice	Serum biochemistry	Biochem.Sodium.resid	Biochem.Sodium.resid	regulatory_region_variant	-	11	8585238	OD	4.47343	0.168985	5.1388	5.58575	-0.0363166	-0.280288	1629	0.3562	4131025-55605498	5.23497	3.93394	0.15765	0.034633	0.164081	0.034006
47	HS Mice	Serum biochemistry	Biochem.Sodium.resid	Biochem.Sodium.resid	intron_variant,non_coding_transcript_variant	Cdh12	15	20748198	PD	4.10477	3.5616	1.00799	NA	-0.473071	-0.297901	1629	0.1333	19346669-91990394	5.23497	3.93394	0.15765	0.034633	0.164081	0.034006
48	HS Mice	Serum biochemistry	Biochem.Tot.Cholesterol.resid	Biochem.Tot.Cholesterol.resid	intron_variant	Cd48	1	173631425	A	21.9771	22.8918	4.21526	NA	-0.491105	0.0492349	1600	0.3088	173631425-173631425	5.23386	3.93283	0.305568	0.037507	0.016549	0.023411
49	HS Mice	Serum biochemistry	Biochem.Urea.resid	Biochem.Urea.resid	intron_variant	Cep128	12	92498332	PD	4.24369	3.13963	0.687187	NA	-0.465079	-0.332661	1587	0.1438	92208932-110136460	5.2334	3.93237	0.15599	0.030855	0.098324	0.029496
50	F2 Pigs	Hematology Trait	HCT_18	Hematocrit on age 18 days	intergenic_variant	-	5	71889421	OD	7.30687	0.574888	7.96426	6.14076	0.0722599	-0.462548	584	0.4716	71889421-71889421	5.79698	4.49595	0.261022	0.06816	0.257309	0.088478
51	F2 Pigs	Hematology Trait	HCT_240	Hematocrit on age 240 days	intron_variant	C6orf106	7	35177641	PD	10.883	9.88616	3.22472	NA	0.473131	-0.177238	896	0.4552	34803564-35177641	5.80867	4.50764	0.347612	0.051666	1e-06	0.03166
51	F2 Pigs	Hematology Trait	HCT_240	Hematocrit on age 240 days	intron_variant	DZIP1	11	72031850	PD	4.73001	3.65109	0.389325	NA	-0.506392	-0.329933	896	0.1873	62052563-72031850	5.80867	4.50764	0.347612	0.051666	1e-06	0.03166
51	F2 Pigs	Hematology Trait	HCT_240	Hematocrit on age 240 days	intergenic_variant	-	13	159112745	CD	5.43482	4.15801	3.88571	NA	0.246228	-0.19281	896	0.3831	159112745-159112745	5.80867	4.50764	0.347612	0.051666	1e-06	0.03166
52	F2 Pigs	Hematology Trait	HCT_46	Hematocrit on age 46 days	intron_variant	TNRC6B	5	5515322	OD	5.03133	0.555186	5.10448	3.51119	0.117455	0.342305	770	0.4114	5363246-75914804	5.80557	4.50454	0.245777	0.055778	0.20413	0.069532
52	F2 Pigs	Hematology Trait	HCT_46	Hematocrit on age 46 days	intergenic_variant	-	11	64773392	OD	5.01162	0.316089	5.30511	4.1063	-0.100622	-0.350213	770	0.4073	29125223-67736688	5.80557	4.50454	0.245777	0.055778	0.20413	0.069532
53	F2 Pigs	Hematology Trait	HGB_18	Hemoglobin on age 18 days	intergenic_variant	-	1	30428425	CD	4.99881	3.4531	2.63176	NA	-0.233928	-0.23164	769	0.4791	16097672-30540826	5.80501	4.50398	0.189371	0.051175	0.251318	0.073611
53	F2 Pigs	Hematology Trait	HGB_18	Hemoglobin on age 18 days	intergenic_variant	-	5	71889421	OD	7.39717	0.258682	8.27592	7.65222	0.00672043	-0.413255	769	0.4716	71889421-71889421	5.80501	4.50398	0.189371	0.051175	0.251318	0.073611
53	F2 Pigs	Hematology Trait	HGB_18	Hemoglobin on age 18 days	intron_variant	ATXN7L3	12	19333770	OD	4.74313	0.0287319	2.61609	2.47287	0.40309	0.564964	769	0.2299	9823548-25741688	5.80501	4.50398	0.189371	0.051175	0.251318	0.073611
54	F2 Pigs	Hematology Trait	HGB_240	Hemoglobin on age 240 days	upstream_gene_variant	ADGRF2	3	92014512	PD	4.57435	5.08863	1.67282	NA	0.300013	-0.0721752	895	0.3592	92014512-92014512	5.80867	4.50764	0.375174	0.05245	1e-06	0.030937
54	F2 Pigs	Hematology Trait	HGB_240	Hemoglobin on age 240 days	intron_variant	C6orf106	7	35177641	PD	10.3562	9.81713	2.60716	NA	0.481929	-0.153058	895	0.4552	34803564-35177641	5.80867	4.50764	0.375174	0.05245	1e-06	0.030937
54	F2 Pigs	Hematology Trait	HGB_240	Hemoglobin on age 240 days	intergenic_variant	-	13	159112745	CD	5.53853	4.10662	4.03541	NA	0.246861	-0.198028	895	0.3831	159112745-159112745	5.80867	4.50764	0.375174	0.05245	1e-06	0.030937
55	F2 Pigs	Hematology Trait	HGB_46	Hemoglobin on age 46 days	intron_variant	TNRC6B	5	5363246	OD	8.13405	1.57965	6.70748	3.2642	0.212308	0.424314	769	0.4125	5363246-5363246	5.80547	4.50444	0.26107	0.0562	0.194379	0.069254
55	F2 Pigs	Hematology Trait	HGB_46	Hemoglobin on age 46 days	intron_variant	MAP2K6	12	11161527	CD	5.26059	4.50684	4.20361	0.0209312	-0.201623	0.205497	769	0.3824	10118697-11915433	5.80547	4.50444	0.26107	0.0562	0.194379	0.069254
55	F2 Pigs	Hematology Trait	HGB_46	Hemoglobin on age 46 days	intergenic_variant	-	18	51091879	OD	5.8716	0.384409	3.5839	2.89847	0.311052	0.489429	769	0.2453	2334006-53009145	5.80547	4.50444	0.26107	0.0562	0.194379	0.069254
56	F2 Pigs	Hematology Trait	LYM_240	Lymphocyte on age 240 days	intergenic_variant	-	7	37231172	PD	4.98107	4.67311	0.544906	NA	-0.340612	-0.147842	910	0.3831	22488950-127042709	5.80897	4.50794	0.291769	0.047564	0.075311	0.049605
56	F2 Pigs	Hematology Trait	LYM_240	Lymphocyte on age 240 days	intergenic_variant	-	13	159112745	PD	4.98107	4.67311	0.544906	NA	-0.340612	-0.147842	910	0.3831	64849756-159112745	5.80897	4.50794	0.291769	0.047564	0.075311	0.049605
57	F2 Pigs	Hematology Trait	MCH_18	Mean corpusular hemoglobin on age 18 days	intergenic_variant	-	3	118615471	OD	4.63583	1.41343	3.09026	0.850918	-0.238646	-0.319371	766	0.3119	69920466-119979845	5.80473	4.5037	0.448845	0.05727	0.265816	0.063507
57	F2 Pigs	Hematology Trait	MCH_18	Mean corpusular hemoglobin on age 18 days	intergenic_variant	-	7	123208314	CD	5.60533	1.70739	3.06635	0.997057	0.245608	0.322318	766	0.3816	34803564-123208314	5.80473	4.5037	0.448845	0.05727	0.265816	0.063507
57	F2 Pigs	Hematology Trait	MCH_18	Mean corpusular hemoglobin on age 18 days	intron_variant	TLL1	8	44927836	PD	7.72932	7.48269	4.40783	NA	-0.412892	0.194563	766	0.3478	37838817-77780905	5.80473	4.5037	0.448845	0.05727	0.265816	0.063507
57	F2 Pigs	Hematology Trait	MCH_18	Mean corpusular hemoglobin on age 18 days	intron_variant	LHFPL3	9	115275398	CD	4.59272	1.00339	1.16708	0.0438424	0.550683	0.556785	766	0.1532	71460799-137209096	5.80473	4.5037	0.448845	0.05727	0.265816	0.063507
58	F2 Pigs	Hematology Trait	MCH_240	Mean corpusular hemoglobin on age 240 days	intergenic_variant	-	7	34803564	PD	5.43229	4.9836	1.99834	NA	0.342003	-0.129804	895	0.4642	34803564-42787330	5.80855	4.50752	0.607421	0.043965	0.038165	0.029085
58	F2 Pigs	Hematology Trait	MCH_240	Mean corpusular hemoglobin on age 240 days	intron_variant	GABRB1	8	39271876	PD	16.5348	16.3734	5.67774	NA	-0.612488	0.139274	895	0.3428	37838817-50096834	5.80855	4.50752	0.607421	0.043965	0.038165	0.029085
59	F2 Pigs	Hematology Trait	MCH_46	Mean corpusular hemoglobin on age 46 days	intron_variant	-	2	87851455	OD	4.5878	0.0351229	5.29771	4.92526	0.0431468	0.337477	759	0.4194	41498878-156749949	5.80489	4.50386	0.391572	0.057647	0.249061	0.065603
59	F2 Pigs	Hematology Trait	MCH_46	Mean corpusular hemoglobin on age 46 days	intron_variant	TLL1	8	44927836	PD	5.88369	6.49428	2.39999	NA	-0.404442	0.0858538	759	0.3478	37838817-78996665	5.80489	4.50386	0.391572	0.057647	0.249061	0.065603
60	F2 Pigs	Hematology Trait	MCHC_120	Mean corpusular hemoglobin concerntration on age 120 days	intron_variant	SPATA18	8	41372523	A	5.55902	6.29384	1.90267	NA	-0.6392	0.0813467	241	0.2495	35482933-76669199	5.73635	4.43532	0.64982	0.100803	0.015315	0.108873
61	F2 Pigs	Hematology Trait	MCHC_18	Mean corpusular hemoglobin concerntration on age 18 days	intergenic_variant	-	5	91678339	PD	4.60123	4.61768	1.32836	NA	-0.261213	0.12427	768	0.4763	10552965-104263450	5.805	4.50397	0.359513	0.05702	0.343296	0.069021
61	F2 Pigs	Hematology Trait	MCHC_18	Mean corpusular hemoglobin concerntration on age 18 days	intron_variant	FAM184B	8	12442646	A	4.68293	5.44227	2.69488	NA	0.364977	-0.0380744	768	0.2129	4211329-145914891	5.805	4.50397	0.359513	0.05702	0.343296	0.069021
61	F2 Pigs	Hematology Trait	MCHC_18	Mean corpusular hemoglobin concerntration on age 18 days	intergenic_variant	-	10	2662531	OD	5.76571	2.90379	4.16551	0.735334	-0.202749	0.279288	768	0.4458	2388937-53443550	5.805	4.50397	0.359513	0.05702	0.343296	0.069021
62	F2 Pigs	Hematology Trait	MCHC_240	Mean corpusular hemoglobin concerntration on age 240 days	intron_variant	-	2	8775302	CD	5.05058	3.57815	3.57657	0.276666	0.174348	-0.208486	895	0.463	7998883-19365828	5.80859	4.50756	0.18444	0.045061	0.135569	0.056407
62	F2 Pigs	Hematology Trait	MCHC_240	Mean corpusular hemoglobin concerntration on age 240 days	#N/A	#N/A	15	6038721	CD	4.68873	1.57023	0.732164	0.0278085	-0.420574	-0.423792	895	0.2211	6038721-135758253	5.80859	4.50756	0.18444	0.045061	0.135569	0.056407
63	F2 Pigs	Hematology Trait	MCHC_46	Mean corpusular hemoglobin concerntration on age 46 days	intron_variant	SNX7	4	130673871	OD	5.14641	1.71987	4.25859	1.56075	0.1606	0.284586	748	0.4746	130469151-130673871	5.80419	4.50316	0.308894	0.056554	0.357295	0.068648
63	F2 Pigs	Hematology Trait	MCHC_46	Mean corpusular hemoglobin concerntration on age 46 days	intron_variant	ZNF507	6	37779571	OD	4.54547	0.0186751	5.18862	5.08928	0.0550182	0.358338	748	0.3728	21256772-61116514	5.80419	4.50316	0.308894	0.056554	0.357295	0.068648
63	F2 Pigs	Hematology Trait	MCHC_46	Mean corpusular hemoglobin concerntration on age 46 days	intron_variant	PRPF4B	7	2431990	PD	5.46302	5.8296	0.139282	NA	-0.301254	-0.0991214	748	0.3965	2303184-2431990	5.80419	4.50316	0.308894	0.056554	0.357295	0.068648
64	F2 Pigs	Hematology Trait	MCV_120	Mean corpusular volume on age 120 days	intergenic_variant	-	6	19601974	PD	4.48515	4.87579	0.902177	NA	-0.808363	-0.256553	242	0.2198	13679250-35627285	5.73749	4.43646	0.63445	0.102266	0.173406	0.126363
64	F2 Pigs	Hematology Trait	MCV_120	Mean corpusular volume on age 120 days	intron_variant	TEC	8	40219544	PD	7.12032	7.19593	3.03825	NA	-0.601166	0.214898	242	0.3423	37838817-75574086	5.73749	4.43646	0.63445	0.102266	0.173406	0.126363
65	F2 Pigs	Hematology Trait	MCV_18	Mean corpusular volume on age 18 days	upstream_gene_variant	KCNS2	4	41360877	CD	4.55417	0.839764	2.04307	0.590582	0.39172	0.451877	766	0.1738	26596573-57910575	5.80473	4.5037	0.573154	0.052957	0.150613	0.05494
65	F2 Pigs	Hematology Trait	MCV_18	Mean corpusular volume on age 18 days	intergenic_variant	-	7	93251213	OD	4.56268	1.92804	5.3097	3.45589	0.0402796	0.373596	766	0.1995	13770793-95077435	5.80473	4.5037	0.573154	0.052957	0.150613	0.05494
65	F2 Pigs	Hematology Trait	MCV_18	Mean corpusular volume on age 18 days	#N/A	#N/A	8	76480145	A	8.22352	8.98292	2.07403	NA	-0.44273	0.0566699	766	0.3139	38439306-79506715	5.80473	4.5037	0.573154	0.052957	0.150613	0.05494
66	F2 Pigs	Hematology Trait	MCV_240	Mean corpusular volume on age 240 days	intron_variant	C6orf106	7	35177641	PD	5.16204	4.97304	1.76632	NA	0.335406	-0.121404	895	0.4552	22488950-35177641	5.80859	4.50756	0.574962	0.045953	0.063822	0.036429
66	F2 Pigs	Hematology Trait	MCV_240	Mean corpusular volume on age 240 days	intron_variant	TLL1	8	44927836	PD	17.2367	16.1938	7.13054	NA	-0.609158	0.193128	895	0.3478	44927836-50096834	5.80859	4.50756	0.574962	0.045953	0.063822	0.036429
67	F2 Pigs	Hematology Trait	MCV_46	Mean corpusular volume on age 46 days	intron_variant	SCFD2	8	42150857	PD	9.21434	9.15567	1.54703	NA	-0.502681	-0.151615	764	0.4925	42150857-50096834	5.80509	4.50406	0.35968	0.057776	0.06795	0.050502
68	F2 Pigs	Hematology Trait	MON_240	Monocyte count (109) on age 240 days	intron_variant	RPA1	12	49872027	OD	4.69992	3.19298	5.06338	1.16882	0.115915	-0.288977	656	0.2781	2879332-49872027	5.79962	4.49859	0.371591	0.05988	0.12487	0.064638
69	F2 Pigs	Hematology Trait	PDW_240	Platelet distribution width (%) on age 240 days	intergenic_variant	-	8	21404142	CD	4.76619	1.24541	2.53925	0.899369	0.298507	0.384886	657	0.3025	20766274-78671695	5.79988	4.49885	0.262048	0.059103	0.057715	0.056481
70	F2 Pigs	Hematology Trait	PLT_240	Platelet count (109) on age 240 days	intron_variant	-	9	133403289	OD	4.68618	0.444348	5.46164	5.4854	-0.0148	-0.288631	895	0.3689	52177218-142338853	5.80858	4.50755	0.442132	0.050565	1e-06	0.030395
71	F2 Pigs	Hematology Trait	RBC_120	Red blood cell on age 120 days	intergenic_variant	-	8	114583053	A	4.58561	5.34722	1.60576	NA	0.635599	0.0572671	242	0.2124	37838817-118171424	5.73794	4.43691	0.44392	0.112896	0.293191	0.156841
72	F2 Pigs	Hematology Trait	RBC_18	Red blood cell on age 18 days	intergenic_variant	-	5	71889421	OD	4.82809	0.206416	5.61509	5.34947	0.0104711	-0.324274	767	0.4716	64544775-84758267	5.80496	4.50393	0.289613	0.054166	0.154532	0.065202
72	F2 Pigs	Hematology Trait	RBC_18	Red blood cell on age 18 days	intron_variant	RXFP1	8	49881116	PD	10.8836	10.7002	8.19906	NA	0.433872	-0.237814	767	0.2512	49881116-49881116	5.80496	4.50393	0.289613	0.054166	0.154532	0.065202
72	F2 Pigs	Hematology Trait	RBC_18	Red blood cell on age 18 days	intron_variant	ATXN7L3	12	19333770	OD	5.46383	0.199104	3.50816	3.55929	0.392272	0.589197	767	0.2299	12721417-19333770	5.80496	4.50393	0.289613	0.054166	0.154532	0.065202
73	F2 Pigs	Hematology Trait	RBC_240	Red blood cell on age 240 days	intron_variant	PPID	8	50096834	PD	9.95054	10.0923	4.2874	NA	0.473455	-0.12889	895	0.3323	34904211-66349700	5.80866	4.50763	0.477565	0.051016	1e-06	0.027074
73	F2 Pigs	Hematology Trait	RBC_240	Red blood cell on age 240 days	intergenic_variant	-	14	19967230	CD	4.60978	1.63284	2.25748	NA	0.278272	0.277395	895	0.3229	16701621-88987258	5.80866	4.50763	0.477565	0.051016	1e-06	0.027074
74	F2 Pigs	Hematology Trait	RBC_46	Red blood cell on age 46 days	intron_variant	TNRC6B	5	5363246	OD	6.00491	0.962634	5.50416	3.26279	0.158878	0.368077	771	0.4125	5363246-5363246	5.80572	4.50469	0.230942	0.050623	0.07058	0.055833
75	F2 Pigs	Hematology Trait	RDW_120	Red cell distribution width on age 120 days	upstream_gene_variant	ENPP7	12	2690149	CD	4.57684	2.0081	1.39637	0.340602	0.475009	0.536467	243	0.3124	2118343-39929071	5.73778	4.43675	0.176953	0.097045	0.168109	0.172223
75	F2 Pigs	Hematology Trait	RDW_120	Red cell distribution width on age 120 days	intron_variant	PRKG1	14	106446655	OD	4.63037	0.107941	4.28866	4.40186	0.34824	0.838032	243	0.2525	14662396-107516607	5.73778	4.43675	0.176953	0.097045	0.168109	0.172223
75	F2 Pigs	Hematology Trait	RDW_120	Red cell distribution width on age 120 days	intron_variant,non_coding_transcript_variant	-	17	60723750	OD	4.6072	1.15022	2.55397	1.46631	0.399227	0.598235	243	0.3151	60017456-60805062	5.73778	4.43675	0.176953	0.097045	0.168109	0.172223
76	F2 Pigs	Hematology Trait	RDW_18	Red cell distribution width on age 18 days	intergenic_variant	-	10	1897282	A	4.71033	5.46919	0.516767	NA	-0.283571	0.0263307	748	0.4383	1897282-1946432	5.80423	4.5032	0.252992	0.057301	0.088736	0.06204
77	F2 Pigs	Hematology Trait	RDW_46	Red cell distribution width on age 46 days	downstream_gene_variant	-	2	88512637	OD	4.64855	0.505504	5.31463	4.23099	0.0454696	-0.340457	726	0.4706	85129145-160085066	5.80372	4.50269	0.103817	0.042751	0.07562	0.058287
77	F2 Pigs	Hematology Trait	RDW_46	Red cell distribution width on age 46 days	intron_variant	PTPN14	9	150448510	CD	4.55823	4.90485	4.90103	0.0402982	-0.203538	0.222234	726	0.1229	6538230-150448510	5.80372	4.50269	0.103817	0.042751	0.07562	0.058287
78	F2 Pigs	Hematology Trait	WBC_240	White blood cell count (109) on age 240 days	intergenic_variant	-	7	37231172	A	6.23381	6.91321	0.155681	NA	-0.397082	-0.0540999	908	0.3831	33115876-39512713	5.80885	4.50782	0.330313	0.04791	0.014339	0.036334
78	F2 Pigs	Hematology Trait	WBC_240	White blood cell count (109) on age 240 days	intron_variant	ZNF648	9	135707936	OD	4.88216	1.91423	4.73161	5.95615	-0.303019	-0.61219	908	0.1582	60600061-136369976	5.80885	4.50782	0.330313	0.04791	0.014339	0.036334
78	F2 Pigs	Hematology Trait	WBC_240	White blood cell count (109) on age 240 days	intergenic_variant	-	11	31886839	PD	4.81348	2.59392	0.155729	NA	-0.500511	-0.408098	908	0.1592	2328318-57065645	5.80885	4.50782	0.330313	0.04791	0.014339	0.036334
78	F2 Pigs	Hematology Trait	WBC_240	White blood cell count (109) on age 240 days	intergenic_variant	-	13	159112745	A	6.23381	6.91321	0.155681	NA	-0.397082	-0.0540999	908	0.3831	159112745-159112745	5.80885	4.50782	0.330313	0.04791	0.014339	0.036334
79	HS Rats	Basal hematology	HCT_bc	Hematocrit	intron_variant	Insr	12	2984468	PD	5.2424	5.42837	0.344559	NA	-0.0994153	-0.0391021	1295	0.1706	2420096-5763763	6.08863	4.7876	0.630116	0.035125	0.369883	0.035236
80	HS Rats	Basal hematology	LYM_bc	Proportion of lymphocytes in WBC	intergenic_variant	-	9	3971071	PD	7.9318	6.96442	4.66652	NA	-273.897	198.136	1302	0.1206	3363629-4671561	6.08864	4.78761	0.637266	0.035151	0.341255	0.035715
81	HS Rats	Basal hematology	MCH_bc	Mean corpuscular hemoglobin	intergenic_variant	-	10	84084407	A	7.82736	8.71232	0.275856	NA	0.193886	0.00539753	1304	0.3753	84084407-84084407	6.08862	4.78759	0.643859	0.033896	0.353811	0.033906
81	HS Rats	Basal hematology	MCH_bc	Mean corpuscular hemoglobin	intron_variant	Zdhhc19	11	70094090	A	4.97281	5.76724	0.057655	NA	0.148721	-0.00341261	1304	0.4796	68523337-71817497	6.08862	4.78759	0.643859	0.033896	0.353811	0.033906
81	HS Rats	Basal hematology	MCH_bc	Mean corpuscular hemoglobin	intergenic_variant	-	19	54641065	OD	13.7392	5.6093	10.5682	1.43165	-0.14238	0.20199	1304	0.4755	53561647-54793503	6.08862	4.78759	0.643859	0.033896	0.353811	0.033906
82	HS Rats	Basal hematology	MCHC_bc	Measured mean cell hemoglobin concentration	intron_variant	Sema3e	4	16558945	PD	6.12934	6.11426	1.2331	NA	0.00622016	-0.00282947	1301	0.4626	13738947-22807139	6.08862	4.78759	0.534669	0.053455	0.465331	0.056191
83	HS Rats	Basal hematology	MCV_bc	Mean corpuscular volume	intergenic_variant	-	10	84084407	A	5.99604	6.67691	0.779512	NA	0.00739923	-0.00117912	1311	0.3753	38364263-84084407	6.08867	4.78764	0.639928	0.034009	0.360071	0.034017
83	HS Rats	Basal hematology	MCV_bc	Mean corpuscular volume	intron_variant	Stard13	12	3661032	PD	5.48478	5.40206	0.234262	NA	0.0119336	0.00442089	1311	0.1551	59326-5474137	6.08867	4.78764	0.639928	0.034009	0.360071	0.034017
83	HS Rats	Basal hematology	MCV_bc	Mean corpuscular volume	intergenic_variant	-	19	54641065	CD	8.98793	5.51061	5.50296	NA	-0.00671791	0.00596254	1311	0.4755	53561647-54793503	6.08867	4.78764	0.639928	0.034009	0.360071	0.034017
84	HS Rats	Basal hematology	MONO_bc	Proportion of monocytes in WBC	intron_variant	Pdcd11	1	252431436	PD	6.43339	6.85925	1.76729	NA	-0.0248252	0.0072955	1313	0.2101	251614943-252431436	6.08873	4.7877	0.628601	0.0349	0.351065	0.03551
84	HS Rats	Basal hematology	MONO_bc	Proportion of monocytes in WBC	intron_variant	Ptpn21	6	122872449	OD	5.482	0.70082	4.13863	5.16147	0.0348102	0.057336	1313	0.07173	91044869-123505880	6.08873	4.7877	0.628601	0.0349	0.351065	0.03551
84	HS Rats	Basal hematology	MONO_bc	Proportion of monocytes in WBC	intron_variant	Slc6a20	8	128401650	A	10.0791	10.8988	1.3986	NA	0.0282274	-0.00340215	1313	0.3169	127272378-128791491	6.08873	4.7877	0.628601	0.0349	0.351065	0.03551
85	HS Rats	Basal hematology	PCT_bc	Plateletcrit	intergenic_variant	-	3	165291814	A	6.32833	7.17358	0.0867005	NA	0.0494989	-0.000792618	1309	0.4929	164460353-166670001	6.08872	4.78769	0.616126	0.037914	0.256686	0.035073
85	HS Rats	Basal hematology	PCT_bc	Plateletcrit	intron_variant	Erbb4	9	67159402	A	14.1468	15.1253	6.42541	NA	0.178117	-0.0125228	1309	0.05366	65085386-67159402	6.08872	4.78769	0.616126	0.037914	0.256686	0.035073
85	HS Rats	Basal hematology	PCT_bc	Plateletcrit	intron_variant	Stard13	12	3661032	A	7.11731	7.98793	2.86268	NA	-0.0759109	-0.000731881	1309	0.1551	59326-5763763	6.08872	4.78769	0.616126	0.037914	0.256686	0.035073
86	HS Rats	Basal hematology	PDW_bc	Platelet distribution width	intergenic_variant	-	9	77415076	PD	9.92862	9.27246	1.0611	NA	-0.0344282	-0.016716	1304	0.3673	77358745-77415076	6.08867	4.78764	0.631117	0.03474	0.363923	0.03488
87	HS Rats	Basal hematology	PLT_bc	Platelet count	intron_variant	Erbb4	9	67159402	A	16.3051	17.3349	5.62021	NA	87945.8	-3597.35	1312	0.05366	65085386-67159402	6.08872	4.78769	0.578843	0.041365	0.182271	0.033856
87	HS Rats	Basal hematology	PLT_bc	Platelet count	intergenic_variant	-	18	64542733	OD	5.08463	1.74958	5.59183	2.74797	5046.42	-20438.9	1312	0.3654	64542733-66130482	6.08872	4.78769	0.578843	0.041365	0.182271	0.033856
88	HS Rats	Basal hematology	RDW_bc	Red blood cell distribution width	intergenic_variant	-	2	131201107	PD	5.22351	3.61569	2.13227	NA	-0.0119612	-0.00987597	1300	0.3781	125476891-131446102	6.08868	4.78765	0.637906	0.034306	0.360957	0.034306
88	HS Rats	Basal hematology	RDW_bc	Red blood cell distribution width	intergenic_variant	-	4	117897978	PD	5.40356	4.34163	0.0424138	NA	-0.0332987	-0.0205584	1300	0.06548	9637091-139557427	6.08868	4.78765	0.637906	0.034306	0.360957	0.034306
88	HS Rats	Basal hematology	RDW_bc	Red blood cell distribution width	intergenic_variant	-	16	67754461	CD	5.08405	1.59785	2.13901	0.445537	-0.0248379	-0.0283896	1300	0.06802	4498111-67789992	6.08868	4.78765	0.637906	0.034306	0.360957	0.034306
89	HS Rats	Basal hematology	WBCB_Abs	WBC in the Baso channel	intron_variant	Tbc1d5	9	4163535	CD	11.9036	8.92477	8.52878	0.0242013	-0.0372373	0.0377372	1302	0.1163	3777639-4671561	6.08871	4.78768	0.648648	0.033768	0.334062	0.034559
89	HS Rats	Basal hematology	WBCB_Abs	WBC in the Baso channel	intergenic_variant	-	13	61269539	OD	4.92532	0.102098	5.63566	5.12656	-0.00346635	-0.0272349	1302	0.4491	50036081-62751880	6.08871	4.78768	0.648648	0.033768	0.334062	0.034559
90	HS Rats	Basal hematology	WBCB_bc	WBC in the Baso channel	intron_variant	Tbc1d5	9	4163535	CD	10.7209	8.41509	7.47926	NA	-0.0509674	0.0483583	1313	0.1163	3777639-4671561	6.08872	4.78769	0.639785	0.034245	0.340698	0.035257
91	HS Mice	Basal hematology	Haem.HCT.resid	Haem.HCT.resid	intron_variant	Usp43	11	67705817	OD	4.06823	3.27177	4.81603	1.31458	-0.0222068	0.319962	1449	0.1042	62292118-83225930	5.2304	3.92937	0.11661	0.03208	0.034875	0.027428
92	HS Mice	Basal hematology	Haem.HGB.resid	Haem.HGB.resid	intron_variant	Rffl	11	82676165	A	3.93389	4.58405	0.164998	NA	-0.223269	-0.0401444	1446	0.3458	56514996-83225930	5.2304	3.92937	0.144169	0.034045	0.061633	0.029198
93	HS Mice	Basal hematology	Haem.MCH.resid	Haem.MCH.resid	intergenic_variant	-	1	157307057	OD	11.4061	7.29829	12.37	4.77753	-0.0195181	-0.54257	1446	0.1172	157307057-157307057	5.23045	3.92942	0.602522	0.033939	0.05954	0.021224
93	HS Mice	Basal hematology	Haem.MCH.resid	Haem.MCH.resid	intron_variant	Ip6k1	9	107917976	OD	8.7787	2.84388	6.89495	1.08396	-0.202862	-0.273291	1446	0.4247	107917976-107917976	5.23045	3.92942	0.602522	0.033939	0.05954	0.021224
93	HS Mice	Basal hematology	Haem.MCH.resid	Haem.MCH.resid	3_prime_UTR_variant	Dok2	14	71177943	A	6.36701	7.21253	1.73846	NA	0.358385	0.00663762	1446	0.2042	70971693-72168818	5.23045	3.92942	0.602522	0.033939	0.05954	0.021224
94	HS Mice	Basal hematology	Haem.MCHC.resid	Haem.MCHC.resid	downstream_gene_variant	Olfm5	7	111297435	PD	4.02468	4.47144	0.440886	NA	-0.243922	-0.0711072	1441	0.4396	54006552-112061771	5.23045	3.92942	0.243861	0.038369	0.123755	0.032473
94	HS Mice	Basal hematology	Haem.MCHC.resid	Haem.MCHC.resid	intron_variant	Ip6k1	9	107917976	PD	5.05227	4.65664	1.17096	NA	-0.231755	-0.127288	1441	0.4247	54089199-109779388	5.23045	3.92942	0.243861	0.038369	0.123755	0.032473
94	HS Mice	Basal hematology	Haem.MCHC.resid	Haem.MCHC.resid	intergenic_variant	-	13	106107018	OD	4.86428	1.66868	3.01841	0.816747	-0.180813	-0.239767	1441	0.3688	106107018-106904421	5.23045	3.92942	0.243861	0.038369	0.123755	0.032473
95	HS Mice	Basal hematology	Haem.MCV.resid	Haem.MCV.resid	intergenic_variant	-	1	157307057	OD	7.21104	3.26789	7.63668	6.20876	-0.162778	-0.528986	1456	0.1172	132747429-157307057	5.23045	3.92942	0.482826	0.038447	0.068092	0.025475
95	HS Mice	Basal hematology	Haem.MCV.resid	Haem.MCV.resid	intergenic_variant	-	9	109158429	OD	4.13917	0.181173	4.87178	5.33777	-0.0192681	-0.217957	1456	0.4055	60352955-111095398	5.23045	3.92942	0.482826	0.038447	0.068092	0.025475
96	HS Mice	Basal hematology	Haem.MPV.resid	Haem.MPV.resid	3_prime_UTR_variant	Tomm40l	1	173148974	PD	22.8125	22.9626	12.425	NA	0.497689	-0.146776	1450	0.2667	173148974-173148974	5.23045	3.92942	0.26043	0.038913	0.039592	0.027523
97	HS Mice	Basal hematology	Haem.PCT.resid	Haem.PCT.resid	intergenic_variant	-	3	99536614	CD	5.38958	2.8358	2.16879	NA	0.235971	0.232297	1419	0.3125	99536614-99536614	5.22978	3.92875	0.143018	0.033179	0.044622	0.027214
97	HS Mice	Basal hematology	Haem.PCT.resid	Haem.PCT.resid	intron_variant,non_coding_transcript_variant	Gm43100	5	76154729	A	3.93627	4.53173	0.571447	NA	-0.21579	0.0486072	1419	0.4896	74594494-76154729	5.22978	3.92875	0.143018	0.033179	0.044622	0.027214
98	HS Mice	Basal hematology	Haem.PLT.resid	Haem.PLT.resid	intron_variant	Efcab2	1	180395824	A	3.99148	4.71328	2.57712	NA	-0.362664	-0.0477689	1440	0.1188	138462885-189743108	5.23045	3.92942	0.147883	0.033879	0.080938	0.030346
99	HS Mice	Basal hematology	Haem.RBC.resid	Haem.RBC.resid	intron_variant	Defb19	2	152404722	OD	4.01247	1.62263	4.75759	2.843	0.0142273	0.293595	1445	0.2229	86643868-152835269	5.23024	3.92921	0.108221	0.032589	0.07254	0.030995
99	HS Mice	Basal hematology	Haem.RBC.resid	Haem.RBC.resid	intron_variant	Rffl	11	82676165	PD	4.71286	5.05817	0.0721995	NA	-0.238993	-0.0850659	1445	0.3458	67158767-83225930	5.23024	3.92921	0.108221	0.032589	0.07254	0.030995
100	HS Mice	Basal hematology	Haem.RDW.resid	Haem.RDW.resid	downstream_gene_variant	Olfr667	7	112061771	A	6.31283	7.1498	0.323666	NA	-0.340579	-0.0117008	1438	0.3724	14433942-114369436	5.2303	3.92927	0.368141	0.038741	0.082117	0.028489
100	HS Mice	Basal hematology	Haem.RDW.resid	Haem.RDW.resid	intron_variant	Cdc25a	9	109779388	PD	4.90867	4.1605	1.11156	NA	0.238444	0.13614	1438	0.4059	107985586-109779388	5.2303	3.92927	0.368141	0.038741	0.082117	0.028489
