## Supplemental Tables zipped for "Dominance is common in mammals and is associated with trans-acting gene expression and alternative splicing": Table S8 (Ratios of different eQTLs).xlsx

### Sheet: Table S8-1 eQTL Type Ratios
Table S8-1 Counts and proportions of significant eQTLs under four different effect types within each tissue of three populations under different significant thresholds.
Thresholds (-logP)	eQTL-Type	F2pigs Liver		F2pigs Muscle		HSrats Amygdala (Genes)		HSrats Heart (Genes)		HSrats Amygdala (Transcripts)		HSrats Heart (Transcripts)		HSmice Hippo		HSmice Liver		HSmice Lung
		sum	ratio	sum	ratio	sum	ratio	sum	ratio	sum	ratio	sum	ratio	sum	ratio	sum	ratio	sum	ratio
Suggestive Significant Level	A	4073	0.349074	3997	0.326953	430	0.158847	888	0.225495	602	0.0781412	1086	0.0863893	3265	0.193138	1259	0.105127	1823	0.139929
	PD	3933	0.337076	3968	0.324581	762	0.281492	1238	0.314373	1358	0.176272	2571	0.204518	3788	0.224076	2766	0.230962	2980	0.228738
	CD	844	0.0723346	963	0.078773	833	0.307721	1018	0.258507	3203	0.415758	6007	0.477846	1589	0.0939959	1318	0.110053	1346	0.103316
	OD	2818	0.241515	3297	0.269693	682	0.251939	794	0.201625	2541	0.329829	2907	0.231247	8263	0.48879	6633	0.553858	6879	0.528017
Mean Significant Thresholds across All Genes		4.48609		4.49543		5.26791		5.28		4.68		4.69932		3.84		3.78		3.76
Thresholds (-logP)	eQTL-Type	F2pigs Liver		F2pigs Muscle		HSrats Amygdala (Genes)		HSrats Heart (Genes)		HSrats Amygdala (Transcripts)		HSrats Heart (Transcripts)		HSmice Hippo		HSmice Liver		HSmice Lung
		sum	ratio	sum	ratio	sum	ratio	sum	ratio	sum	ratio	sum	ratio	sum	ratio	sum	ratio	sum	ratio
Whole-genome Significant Level	A	3052	0.543738	2905	0.550607	304	0.309888	636	0.394296	420	0.230643	767	0.233202	2174	0.572407	447	0.340442	929	0.457635
	PD	2194	0.390878	2022	0.383245	402	0.409786	649	0.402356	356	0.195497	677	0.205838	1067	0.280937	473	0.360244	679	0.334483
	CD	156	0.0277926	131	0.0248294	209	0.213048	249	0.154371	816	0.448105	1517	0.461234	96	0.0252765	76	0.0578827	100	0.0492611
	OD	211	0.0375913	218	0.0413192	66	0.0672783	79	0.0489771	229	0.125755	328	0.0997264	461	0.12138	317	0.241432	322	0.158621
Mean Significant Thresholds across All Genes		5.78619		5.7961		6.56832		6.58		5.98601		5.99966		5.15		5.08999		5.06
Thresholds (-logP)	eQTL-Type	F2pigs Liver		F2pigs Muscle		HSrats Amygdala (Genes)		HSrats Heart (Genes)		HSrats Amygdala (Transcripts)		HSrats Heart (Transcripts)		HSmice Hippo		HSmice Liver		HSmice Lung
		sum	ratio	sum	ratio	sum	ratio	sum	ratio	sum	ratio	sum	ratio	sum	ratio	sum	ratio	sum	ratio
5.5	A	3230	0.521725	3063	0.519505	406	0.191781	835	0.258594	471	0.168455	843	0.16271	2089	0.636502	388	0.423119	868	0.555342
	PD	2392	0.386367	2242	0.380258	655	0.3094	1070	0.331372	509	0.182046	1030	0.198803	938	0.285801	369	0.402399	534	0.341651
	CD	211	0.0340817	197	0.0334125	626	0.295702	782	0.24218	1294	0.462804	2589	0.499711	47	0.0143205	34	0.0370774	48	0.0307102
	OD	358	0.0578259	394	0.066825	430	0.203118	542	0.167854	522	0.186695	719	0.138776	208	0.063376	126	0.137405	113	0.0722969
6.5	A	2719	0.576181	2546	0.585422	309	0.304134	653	0.389618	376	0.308956	696	0.305263	1902	0.709437	304	0.524138	745	0.638389
	PD	1825	0.386734	1663	0.382387	412	0.405512	667	0.397971	259	0.212818	511	0.224123	722	0.269302	246	0.424138	391	0.335047
	CD	91	0.0192837	66	0.0151759	222	0.218504	265	0.158115	480	0.394412	923	0.404825	18	0.00671391	14	0.0241379	21	0.0179949
	OD	84	0.0178004	74	0.0170154	73	0.0718504	91	0.0542959	102	0.0838127	150	0.0657895	39	0.0145468	16	0.0275862	10	0.00856898
7.5	A	2339	0.597293	2170	0.608696	246	0.363368	525	0.446809	315	0.45	580	0.462889	1739	0.742528	242	0.546275	649	0.66157
	PD	1471	0.375638	1322	0.370827	315	0.465288	509	0.433191	171	0.244286	301	0.240223	586	0.250213	189	0.426637	317	0.32314
	CD	60	0.0153218	38	0.0106592	94	0.138848	118	0.100426	193	0.275714	337	0.268955	10	0.00426986	10	0.0225734	10	0.0101937
	OD	46	0.0117467	35	0.00981767	22	0.0324963	23	0.0195745	21	0.03	35	0.027933	7	0.0029889	2	0.00451467	5	0.00509684
8.5	A	2000	0.60006	1869	0.621963	212	0.402277	443	0.471277	260	0.556745	517	0.594937	1606	0.76186	204	0.554348	575	0.669383
	PD	1252	0.375638	1086	0.361398	260	0.493359	429	0.456383	117	0.250535	214	0.24626	492	0.233397	156	0.423913	273	0.317811
	CD	44	0.0132013	27	0.00898503	49	0.0929791	56	0.0595745	84	0.179872	127	0.146145	8	0.00379507	7	0.0190217	7	0.00814901
	OD	37	0.0111011	23	0.00765391	6	0.0113852	12	0.012766	6	0.012848	11	0.0126582	2	0.000948767	1	0.00271739	4	0.00465658

### Sheet: Table S8-2 Novel eQTL Ratios
Table S8-2 Proportions of novel eQTLs detected by Add-Dom model compared to Add model in cis/trans groups
Thresholds (-logP)	GWAS Model	F2pigs Liver		F2pigs Muscle		HSrats Amygdala (Genes)		HSrats Heart (Genes)		HSrats Amygdala (Transcripts)		HSrats Heart (Transcripts)		HSmice Hippo		HSmice Liver		HSmice Lung
		cis	trans	cis	trans	cis	trans	cis	trans	cis	trans	cis	trans	cis	trans	cis	trans	cis	trans
Suggestive Significant Level	Add Model	1454	2650	1406	2727	791	363	1409	610	739	1060	1338	1866	2936	3396	861	2661	1531	2682
	Add-Dom Model	1474	4491	1427	4842	809	1898	1435	2503	766	6938	1386	11185	2997	11536	890	9196	1574	9474
Novel eQTLs detected by Add-Dom Model		20	1841	21	2115	18	1535	26	1893	27	5878	48	9319	61	8140	29	6535	43	6792
		0.0135685	0.409931	0.0147162	0.436803	0.0222497	0.808746	0.0181185	0.756292	0.035248	0.847218	0.034632	0.833169	0.0203537	0.705617	0.0325843	0.710635	0.0273189	0.716909
Suggestive Significant Level		4.48609		4.49543		5.26791		5.28		4.68		4.69932		3.84		3.78		3.76
Thresholds (-logP)	GWAS Model	F2pigs Liver		F2pigs Muscle		HSrats Amygdala (Gene)		HSrats Heart (Gene)		HSrats Amygdala (Transcript)		HSrats Heart (Transcript)		HSmice Hippo		HSmice Liver		HSmice Lung
		cis	trans	cis	trans	cis	trans	cis	trans	cis	trans	cis	trans	cis	trans	cis	trans	cis	trans
Whole-genome Significant Level	Add Model	1252	1541	1174	1442	584	177	1092	252	560	376	1002	691	2446	564	630	241	1193	352
	Add-Dom Model	1253	1629	1176	1535	587	394	1095	518	564	1257	1010	2279	2451	922	631	506	1194	615
Novel eQTLs detected by Add-Dom Model		1	88	2	93	3	217	3	266	4	881	8	1588	5	358	1	265	1	263
		0.000798085	0.0540209	0.00170068	0.0605863	0.00511073	0.550761	0.00273973	0.513514	0.0070922	0.700875	0.00792079	0.696797	0.00203998	0.388286	0.00158479	0.523715	0.000837521	0.427642
Whole-genome Significant Level		5.78651		5.79638		6.56858		6.58		5.98767		5.99992		5.14999		5.09		5.06
Thresholds (-logP)	GWAS Model	F2pigs Liver		F2pigs Muscle		HSrats Amygdala (Gene)		HSrats Heart (Gene)		HSrats Amygdala (Transcript)		HSrats Heart (Transcript)		HSmice Hippo		HSmice Liver		HSmice Lung
		cis	trans	cis	trans	cis	trans	cis	trans	cis	trans	cis	trans	cis	trans	cis	trans	cis	trans
5.5	Add Model	1297	1682	1219	1608	761	315	1353	519	627	509	1110	969	2351	427	574	131	1097	210
	Add-Dom Model	1300	1870	1221	1820	773	1344	1371	1858	631	2165	1126	4055	2354	567	574	230	1097	298
Novel eQTLs detected by Add-Dom Model		3	188	2	212	12	1029	18	1339	4	1656	16	3086	3	140	0	99	0	88
		0.00230769	0.100535	0.001638	0.116484	0.0155239	0.765625	0.0131291	0.720667	0.00633914	0.764896	0.0142096	0.761036	0.00127443	0.246914	0	0.430435	0	0.295302
6.5	Add Model	1158	1257	1062	1141	591	184	1118	259	481	282	893	528	2092	282	445	53	926	114
	Add-Dom Model	1159	1276	1063	1155	594	422	1121	555	484	733	898	1382	2092	299	445	62	926	119
Novel eQTLs detected by Add-Dom Model		1	19	1	14	3	238	3	296	3	451	5	854	0	17	0	9	0	5
		0.000862813	0.0148903	0.000940734	0.0121212	0.00505051	0.563981	0.00267618	0.533333	0.00619835	0.61528	0.00556793	0.617945	0	0.0568562	0	0.145161	0	0.0420168
7.5	Add Model	1028	973	931	876	478	126	910	177	388	190	707	320	1883	217	355	34	791	87
	Add-Dom Model	1028	977	932	879	478	199	912	263	389	311	710	543	1883	218	355	34	791	87
Novel eQTLs detected by Add-Dom Model		0	4	1	3	0	73	2	86	1	121	3	223	0	1	0	0	0	0
		0	0.00409417	0.00107296	0.00341297	0	0.366834	0.00219298	0.326996	0.00257069	0.389068	0.00422535	0.410681	0	0.00458716	0	0	0	0
8.5	Add Model	921	794	826	697	404	101	770	139	304	132	602	210	1708	192	294	26	705	64
	Add-Dom Model	921	796	827	700	404	123	770	170	304	163	602	267	1708	192	294	26	705	64
Novel eQTLs detected by Add-Dom Model		0	2	1	3	0	22	0	31	0	31	0	57	0	0	0	0	0	0
		0	0.00251256	0.00120919	0.00428571	0	0.178862	0	0.182353	0	0.190184	0	0.213483	0	0	0	0	0	0
