## Supplemental Tables zipped for "Dominance is common in mammals and is associated with trans-acting gene expression and alternative splicing": Table S12 (Trans-acting dominance enrichment).xlsx

### Sheet: Table S12-1 eQTL ratios of TAE
Table S12-1. Counts of significant cis-eQTLs and trans-eQTLs under four different effect types within each tissue of three populations under different significant thresholds, together with the correlation test between .different genetic modes and different regulatory types
Thresholds (-logP)	eQTL-Type	F2pigs Liver		F2pigs Muscle		HSrats Amygdala (Gene)		HSrats Heart (Gene)		HSrats Amygdala (Transcript)		HSrats Heart (Transcript)		HSmice Hippo		HSmice Liver		HSmice Lung
		cis	trans	cis	trans	cis	trans	cis	trans	cis	trans	cis	trans	cis	trans	cis	trans	cis	trans
Suggestive Significant Level	Add (A & PD)	1412	2678	1376	2735	782	410	1389	737	726	1234	1313	2344	2884	3261	839	2604	1496	2648
	Dom (CD & OD)	62	1813	51	2107	27	1488	46	1766	40	5704	73	8841	113	8275	51	6592	78	6826
Pvalue of Fisher's Exact Test		3.78633e-187		2.91331e-219		< 2.2e-324		< 2.2e-324		< 2.2e-324		< 2.2e-324		< 2.2e-324		< 2.2e-324		< 2.2e-324
Suggestive Significant Level		4.48609		4.49543		5.26791		5.28		4.68		4.69932		3.84		3.78		3.76
Thresholds (-logP)	eQTL-Type	F2pigs Liver		F2pigs Muscle		HSrats Amygdala (Gene)		HSrats Heart (Gene)		HSrats Amygdala (Transcript)		HSrats Heart (Transcript)		HSmice Hippo		HSmice Liver		HSmice Lung
		cis	trans	cis	trans	cis	trans	cis	trans	cis	trans	cis	trans	cis	trans	cis	trans	cis	trans
Whole-genome Significant Level	Add	1216	1476	1153	1395	572	134	1069	216	545	231	974	470	2414	478	614	191	1167	275
	Dom	37	153	23	140	15	260	26	302	19	1026	36	1809	37	444	17	315	27	340
Pvalue of Fisher's Exact Test		7.46272e-13		1.83781e-16		2.8913e-114		3.21245e-149		1.45779e-244		< 2.2e-324		2.86815e-241		3.54023e-120		2.86144e-158
Whole-genome Significant Level		5.78651		5.79638		6.56858		6.58		5.98767		5.99992		5.14999		5.09		5.06
Thresholds (-logP)	eQTL-Type	F2pigs Liver		F2pigs Muscle		HSrats Amygdala (Gene)		HSrats Heart (Gene)		HSrats Amygdala (Transcript)		HSrats Heart (Transcript)		HSmice Hippo		HSmice Liver		HSmice Lung
		cis	trans	cis	trans	cis	trans	cis	trans	cis	trans	cis	trans	cis	trans	cis	trans	cis	trans
5.5	Add	1259	1613	1195	1552	747	314	1329	576	608	372	1080	793	2324	374	560	107	1077	179
	Dom	41	257	26	268	26	1030	42	1282	23	1793	46	3262	30	193	14	123	20	119
Pvalue of Fisher's Exact Test		1.21199e-26		2.71958e-36		3.99228e-272		< 2.2e-324		5.831751e-314		< 2.2e-324		3.06075e-116		2.31742e-63		1.17678e-67
6.5	Add	1127	1214	1045	1113	578	143	1095	225	468	167	866	341	2078	263	437	47	913	105
	Dom	32	62	18	42	16	279	26	330	16	566	32	1041	14	36	8	15	13	14
Pvalue of Fisher's Exact Test		0.00822053		0.00558441		4.57215e-118		1.11522e-161		5.16517e-166		5.58492e-291		8.47029e-23		9.19604e-10		1.65774e-07
7.5	Add	1003	948	917	860	470	91	890	144	378	108	687	194	1874	211	350	31	781	85
	Dom	25	29	15	19	8	108	22	119	11	203	23	349	9	7	5	3	10	2
Pvalue of Fisher's Exact Test		0.492052		0.393591		7.6014e-59		3.34743e-65		1.13998e-79		8.48509e-135		0.000593946		0.0252691		0.337036
8.5	Add	898	777	816	685	397	75	757	115	295	82	587	144	1700	190	291	25	698	62
	Dom	23	19	11	15	7	48	13	55	9	81	15	123	8	2	3	1	7	2
Pvalue of Fisher's Exact Test		1		0.238853		6.30435e-27		1.96206e-32		3.39592e-34		2.95251e-56		0.267888		0.288682		0.168044

### Sheet: Table S12-2 eQTL ratios of TAE
Table S12-2. Counts of significant cis-eQTLs and trans-eQTLs under four different effect types within each tissue of three populations under different significant thresholds, together with the correlation test between different genetic modes and different regulatory types.
Thresholds (-logP)	eQTL-Type	F2pigs Liver		F2pigs Muscle		HSrats Amygdala (Gene)		HSrats Heart (Gene)		HSrats Amygdala (Transcript)		HSrats Heart (Transcript)		HSmice Hippo		HSmice Liver		HSmice Lung
		cis	trans	cis	trans	cis	trans	cis	trans	cis	trans	cis	trans	cis	trans	cis	trans	cis	trans
Suggestive Significant Level	A	829	1257	801	1282	371	59	708	180	398	204	769	317	1920	959	420	658	874	717
	PD	583	1421	575	1453	411	351	681	557	328	1030	544	2027	964	2302	419	1946	622	1931
	CD	41	406	26	463	23	810	36	982	33	3170	48	5959	59	1301	26	1085	46	1082
	OD	21	1407	25	1644	4	678	10	784	7	2534	25	2882	54	6974	25	5507	32	5744
Pvalue of Chi-squared test		1.69451e-161		3.93992e-182		8.031418e-311		< 2.2e-324		< 2.2e-324		< 2.2e-324		< 2.2e-324		< 2.2e-324		< 2.2e-324
Suggestive Significant Level		4.48609		4.49543		5.26791		5.28		4.68		4.69932		3.84		3.78		3.76
Thresholds (-logP)	eQTL-Type	F2pigs Liver		F2pigs Muscle		HSrats Amygdala (Gene)		HSrats Heart (Gene)		HSrats Amygdala (Transcript)		HSrats Heart (Transcript)		HSmice Hippo		HSmice Liver		HSmice Lung
		cis	trans	cis	trans	cis	trans	cis	trans	cis	trans	cis	trans	cis	trans	cis	trans	cis	trans
Whole-genome Significant Level	A	744	825	716	814	278	26	566	70	326	94	622	145	1714	237	324	67	733	107
	PD	472	651	437	581	294	108	503	146	219	137	352	325	700	241	290	124	434	168
	CD	19	61	14	40	15	194	23	226	17	799	27	1490	23	58	12	51	24	63
	OD	18	92	9	100	0	66	3	76	2	227	9	319	14	386	5	264	3	277
Pvalue of Chi-squared test		3.36567e-12		7.69714e-15		4.58008e-107		3.10011e-151		4.01864e-216		< 2.2e-324		2.54159e-275		2.47555e-108		6.0077e-165
Whole-genome Significant Level		5.78651		5.79638		6.56858		6.58		5.98767		5.99992		5.14999		5.09		5.06
Thresholds (-logP)	eQTL-Type	F2pigs Liver		F2pigs Muscle		HSrats Amygdala (Gene)		HSrats Heart (Gene)		HSrats Amygdala (Transcript)		HSrats Heart (Transcript)		HSmice Hippo		HSmice Liver		HSmice Lung
		cis	trans	cis	trans	cis	trans	cis	trans	cis	trans	cis	trans	cis	trans	cis	trans	cis	trans
5.5	A	764	889	733	881	359	47	686	149	362	109	674	169	1664	207	296	42	699	84
	PD	495	724	462	671	388	267	643	427	246	263	406	624	660	167	264	65	378	95
	CD	23	83	16	72	23	603	34	748	21	1273	33	2556	17	22	10	18	17	24
	OD	18	174	10	196	3	427	8	534	2	520	13	706	13	171	4	105	3	95
Pvalue of Chi-squared test		1.24518e-24		7.43893e-31		2.29702e-248		< 2.2e-324		3.446597e-316		< 2.2e-324		4.92295e-163		1.15548e-68		9.72378e-91
6.5	A	706	696	661	668	283	26	582	71	294	82	565	131	1539	162	239	27	615	59
	PD	421	518	384	445	295	117	513	154	174	85	301	210	539	101	198	20	298	46
	CD	17	26	11	15	16	206	23	242	14	466	25	898	8	9	7	2	10	8
	OD	15	36	7	27	0	73	3	88	2	100	7	143	6	27	1	13	3	6
Pvalue of Chi-squared test		0.00178674		0.00440053		1.3115e-110		9.98518e-162		1.07188e-139		6.00049e-257		4.99921e-41		4.38313e-19		2.09998e-11
7.5	A	646	546	591	531	225	21	473	52	248	67	474	106	1425	137	196	16	538	50
	PD	357	402	326	329	245	70	417	92	130	41	213	88	449	74	154	15	243	35
	CD	14	14	9	5	8	86	20	98	9	184	17	320	6	3	5	1	7	1
	OD	11	15	6	14	0	22	2	21	2	19	6	29	3	4	0	2	3	1
Pvalue of Chi-squared test		0.0155824		0.110678		6.95629e-62		7.00624e-79		1.2496e-68		3.42268e-121		2.08114e-07		7.39806e-05		0.201816
8.5	A	586	434	527	425	193	19	399	44	207	53	421	96	1323	127	164	14	481	40
	PD	312	343	289	260	204	56	358	71	88	29	166	48	377	63	127	11	217	22
	CD	14	8	6	4	7	42	13	43	8	76	11	116	6	2	3	0	4	1
	OD	9	11	5	11	0	6	0	12	1	5	4	7	2	0	0	1	3	1
Pvalue of Chi-squared test		0.000725682		0.2053		1.43777e-32		3.22901e-44		2.96494e-32		1.0061e-57		0.00339053		0.00891375		0.410533
